# Pro-inflammatory macrophages impair skeletal muscle regeneration in ischemic-damaged limbs by inducing precocious differentiation of satellite cells

**DOI:** 10.1101/2023.04.01.535211

**Authors:** Kevin W. Southerland, Yueyuan Xu, Derek T. Peters, Xiaolin Wei, Xin Lin, Yu Xiang, Kaileen Fei, Lindsey A. Olivere, Jeremy M. Morowitz, James Otto, Qunsheng Dai, Christopher D. Kontos, Yarui Diao

**Affiliations:** Division of Vascular and Endovascular Surgery, Department of Surgery, Duke University Medical Center, Durham, NC 27710, USA; Department of Cell Biology, Duke University Medical Center, Durham, NC 27710, USA; Duke Regeneration Center, Duke University Medical Center, Durham, NC 27710, USA; Center for Advanced Genomic Technologies, Duke University, Durham, NC 27708, USA; Duke University School of Medicine, Duke University, Durham, NC 27710, USA; Division of Vascular Surgery, Department of Surgery, University of Pittsburgh Medical Center, Pittsburgh, PA 15217, USA; Development and Stem Cell Biology Program, Duke University, Durham, NC 27710, USA; Division of Cardiology, Department of Medicine, Duke University Medical Center, NC 27710, USA; Department of Orthopaedic Surgery, Duke University Medical Center, Durham, NC 27710, USA; Department of Pathology, Duke University Medical Center, Durham, NC 27710, USA

**Author notes:** These authors contributed equally to this study (Kevin W. Southerland, Yueyuan Xu, Derek T. Peters).

## Abstract

Chronic limb-threatening ischemia (CLTI), representing the end-stage of peripheral arterial disease (PAD), is associated with a one-year limb amputation rate of ∼15-20% and significant mortality. A key characteristic of CLTI is the failure of the innate regenerative capacity of skeletal muscle, though the underlying mechanisms remain unclear. Here, single-cell transcriptome analysis of ischemic and non-ischemic muscle from the same CLTI patients demonstrated that ischemic-damaged tissue is enriched with pro-inflammatory macrophages. Comparable results were also observed in a murine CLTI model. Importantly, integrated analyses of both human and murine data revealed premature differentiation of muscle satellite cells (MuSCs) in damaged tissue and indications of defects in intercellular signaling communication between MuSCs and their inflammatory niche. Collectively, our research provides the first single-cell transcriptome atlases of skeletal muscle from CLTI patients and murine models, emphasizing the crucial role of macrophages and inflammation in regulating muscle regeneration in CLTI through interactions with MuSCs.
