## Supplementary Table 1 for "Pro-inflammatory macrophages impair skeletal muscle regeneration in ischemic-damaged limbs by inducing precocious differentiation of satellite cells"

### Sheet: Sheet1
gene	p_val	avg_log2FC	pct.1	pct.2	p_val_adj		p_val : p value (unadjusted)
ACTA1	1.09029e-41	-1.44445	0.311	0.77	2.59195e-37		avg_logFC : log fold-chage of the average expression between the two groups. Positive values indicate that the feature is more highly expressed in the first group.
FCGBP	6.68222e-31	1.87913	0.576	0.134	1.58856e-26		pct.1 : The percentage of cells where the feature is detected in the first group (C1 and C2; fig.1E)
CCL3	5.95518e-29	1.80075	0.882	0.648	1.41572e-24		pct.2 : The percentage of cells where the feature is detected in the second group (C0; fig.1E)
SOD2	1.42416e-28	1.17344	0.96	0.939	3.38567e-24		p_val_adj : Adjusted p-value, based on bonferroni correction using all features in the dataset.
P2RY14	2.0199e-27	-1.19903	0.138	0.513	4.80191e-23
CKM	1.58335e-25	-0.903804	0.208	0.602	3.76409e-21
KLF6	1.19862e-24	0.817526	0.987	0.912	2.84948e-20
ARL4C	1.4074e-23	-1.29344	0.494	0.774	3.3458e-19
MAMDC2	2.16042e-22	-1.20007	0.424	0.693	5.13597e-18
FXYD6	2.83248e-22	-0.851516	0.115	0.437	6.73366e-18
CRIP1	3.59964e-22	-1.19245	0.486	0.755	8.55741e-18
C5AR1	1.96451e-21	-0.871831	0.837	0.916	4.67023e-17
TAGLN2	1.97756e-20	-0.868697	0.672	0.831	4.70124e-16
TNNC2	1.34417e-19	-0.844099	0.221	0.556	3.1955e-15
ZNF331	1.71044e-19	-1.13175	0.694	0.862	4.06622e-15
CCL4	1.92156e-19	1.70816	0.84	0.644	4.56814e-15
PLEK	2.34275e-19	1.04184	0.935	0.847	5.56941e-15
MYADM	6.55117e-19	-1.05979	0.526	0.747	1.55741e-14
JUND	6.85505e-19	-0.512737	0.997	0.996	1.62965e-14
SPP1	1.0366e-18	2.94952	0.326	0.038	2.4643e-14
COCH	1.28047e-18	-0.700094	0.043	0.284	3.04406e-14
CFD	1.47869e-18	-0.971834	0.792	0.912	3.5153e-14
RGS1	6.29808e-18	-0.82549	0.286	0.644	1.49724e-13
THBD	1.72371e-17	-0.884248	0.669	0.889	4.09777e-13
S100A9	4.22615e-17	1.09315	0.541	0.238	1.00468e-12
VEGFA	1.14101e-16	-1.10492	0.637	0.843	2.71252e-12
BTG1	2.03676e-16	0.806029	0.977	0.969	4.84199e-12
CALM3	2.03737e-16	0.973802	0.744	0.51	4.84344e-12
KMO	6.90106e-16	0.874873	0.514	0.203	1.64059e-11
IL1RN	7.11705e-16	1.69857	0.584	0.33	1.69194e-11
FGL2	7.64951e-16	-1.00723	0.724	0.858	1.81852e-11
NFE2L2	8.43726e-16	-0.589538	0.912	0.935	2.00579e-11
MARCKS	9.59472e-16	0.66749	0.947	0.931	2.28095e-11
OTUD1	1.50002e-15	1.06432	0.697	0.471	3.566e-11
COX6A2	2.71771e-15	-0.648237	0.103	0.345	6.46081e-11
TIPARP	5.94518e-15	-0.868333	0.617	0.801	1.41335e-10
FRMD4B	7.28641e-15	-0.662052	0.649	0.805	1.7322e-10
UBC	7.39618e-15	-0.534846	0.937	0.992	1.75829e-10
TPT1	1.58611e-14	-0.320379	0.997	1	3.77066e-10
MT-ND2	2.25303e-14	-0.521144	0.99	0.992	5.35613e-10
CYTOR	3.1039e-14	0.86863	0.439	0.161	7.37891e-10
TGFBI	3.15696e-14	-0.707879	0.649	0.824	7.50504e-10
PLTP	4.07557e-14	0.866412	0.842	0.663	9.68885e-10
EMP1	4.5627e-14	-0.997482	0.779	0.862	1.08469e-09
PIM1	4.92132e-14	0.925947	0.278	0.046	1.16994e-09
MYL2	8.45212e-14	-0.720402	0.368	0.605	2.00932e-09
MYLPF	1.102e-13	-0.667801	0.163	0.414	2.6198e-09
PABPC1	1.11636e-13	-0.433783	0.975	0.989	2.65393e-09
TNFSF15	1.13273e-13	1.47122	0.296	0.061	2.69284e-09
CST3	2.19843e-13	-0.475833	0.99	0.989	5.22632e-09
TNNI2	2.85394e-13	-0.695509	0.13	0.356	6.78468e-09
LGALS1	3.74012e-13	0.818184	0.784	0.563	8.89139e-09
EGR3	3.85614e-13	0.789146	0.404	0.134	9.16719e-09
EGR2	4.8973e-13	1.07215	0.571	0.303	1.16423e-08
MT-ND3	5.66245e-13	-0.351674	0.997	1	1.34613e-08
PDGFB	9.27405e-13	-1.03219	0.526	0.69	2.20472e-08
RCAN1	9.73848e-13	1.4852	0.454	0.211	2.31513e-08
GK	1.07359e-12	0.580999	0.441	0.165	2.55224e-08
PTPN1	1.46489e-12	1.07211	0.644	0.437	3.48249e-08
GRASP	2.31254e-12	-0.878322	0.411	0.613	5.4976e-08
RBM39	2.63916e-12	-0.543585	0.815	0.9	6.27407e-08
TPM1	2.84609e-12	-0.864934	0.286	0.498	6.76602e-08
LCP2	3.13261e-12	0.692411	0.774	0.533	7.44714e-08
TMSB10	5.50544e-12	0.471938	0.992	0.981	1.30881e-07
MAT2A	6.25126e-12	-0.777066	0.657	0.778	1.48611e-07
PLIN2	8.9018e-12	0.910901	0.659	0.414	2.11622e-07
WTAP	9.09997e-12	0.805828	0.754	0.594	2.16334e-07
MB	1.15158e-11	-0.655883	0.193	0.425	2.73765e-07
S100A6	1.33168e-11	-0.886832	0.875	0.912	3.1658e-07
FNIP2	1.39137e-11	0.742559	0.759	0.598	3.30771e-07
BTG2	1.52914e-11	0.929662	0.689	0.494	3.63523e-07
RPL23A	1.84284e-11	-0.441436	0.905	0.946	4.381e-07
PTMA	1.96163e-11	-0.465559	0.965	0.992	4.66339e-07
CCL3L1	2.34218e-11	1.2022	0.634	0.402	5.56807e-07
LMNA	2.5848e-11	-0.520958	0.925	0.973	6.14484e-07
NABP1	3.00722e-11	0.743644	0.719	0.487	7.14907e-07
FABP5	3.34804e-11	1.0103	0.516	0.253	7.9593e-07
RPL38	4.43328e-11	-0.529475	0.917	0.931	1.05392e-06
RBMX	4.89636e-11	-0.644463	0.536	0.67	1.16401e-06
CD44	6.29735e-11	0.830299	0.86	0.801	1.49707e-06
GPNMB	1.12389e-10	0.884191	0.627	0.398	2.67183e-06
MPEG1	1.22383e-10	-0.512033	0.694	0.82	2.90942e-06
HERPUD1	1.57081e-10	-0.945893	0.479	0.644	3.73428e-06
FLT1	2.22435e-10	0.847652	0.271	0.073	5.28795e-06
RPL34	2.22493e-10	-0.424336	0.98	0.981	5.28932e-06
TJP2	2.59497e-10	0.53033	0.261	0.065	6.16903e-06
VMP1	2.97632e-10	0.740463	0.872	0.762	7.0756e-06
GEM	3.59452e-10	0.816767	0.358	0.138	8.54525e-06
TET2	3.6578e-10	0.787413	0.707	0.513	8.69569e-06
EHD1	3.79351e-10	0.706003	0.584	0.379	9.0183e-06
RPS27A	5.46549e-10	-0.397087	0.965	0.985	1.29931e-05
BASP1	6.49226e-10	0.630347	0.286	0.088	1.5434e-05
H3F3B	6.54687e-10	0.51545	0.992	0.992	1.55639e-05
GNPDA1	7.54287e-10	0.562484	0.556	0.318	1.79317e-05
RPL26	7.6635e-10	-0.395256	0.96	0.973	1.82184e-05
RPL22	9.26882e-10	-0.412674	0.932	0.977	2.20348e-05
CALM2	9.62776e-10	-0.493511	0.882	0.9	2.28881e-05
SGK1	1.01036e-09	0.669173	0.87	0.797	2.40192e-05
F13A1	1.23184e-09	0.563787	0.962	0.908	2.92846e-05
RBPJ	2.04203e-09	-0.585009	0.709	0.797	4.85452e-05
ITM2B	2.2312e-09	-0.319167	0.992	0.996	5.30424e-05
AHNAK	4.00644e-09	-0.531761	0.882	0.923	9.5245e-05
GPR183	4.50042e-09	-0.479234	0.912	0.992	0.000106988
MT-CYB	6.45806e-09	-0.338452	1	1	0.000153528
ACTG1	6.71472e-09	0.442974	0.947	0.904	0.000159629
ATP1A1	7.66271e-09	0.474495	0.764	0.536	0.000182165
TNNC1	8.085e-09	-0.477064	0.208	0.41	0.000192205
GBP2	8.92906e-09	0.630425	0.474	0.253	0.00021227
DUSP6	1.09748e-08	0.616527	0.845	0.728	0.000260905
RPL3	1.11098e-08	-0.32838	0.967	0.981	0.000264112
TPM2	1.34426e-08	-0.538187	0.228	0.421	0.000319571
PTGS2	1.36875e-08	0.850704	0.596	0.406	0.000325392
SRSF5	1.47791e-08	-0.507443	0.764	0.824	0.000351343
MIR155HG	1.67331e-08	0.656212	0.456	0.245	0.000397796
NPL	1.79498e-08	0.472736	0.499	0.284	0.000426719
NAMPT	1.86076e-08	0.481281	0.97	0.943	0.000442358
CEBPD	1.88215e-08	-0.426689	0.887	0.92	0.000447444
TRMT5	2.15436e-08	0.519042	0.258	0.088	0.000512156
MT2A	2.16262e-08	0.78941	0.632	0.433	0.000514119
CKS2	2.66648e-08	0.549456	0.431	0.218	0.000633902
HIF1A	2.71322e-08	0.535181	0.842	0.739	0.000645014
BACH1	2.71734e-08	0.561373	0.634	0.441	0.000645994
RPS3A	2.73237e-08	-0.396415	0.972	0.962	0.000649565
IFITM3	2.97594e-08	0.523612	0.85	0.774	0.000707469
PELI1	3.1391e-08	0.578663	0.669	0.46	0.000746259
AC025164.1	3.22477e-08	0.498976	0.263	0.088	0.000766625
ATP6AP2	3.38755e-08	0.471107	0.579	0.356	0.000805323
TNFAIP8	3.44248e-08	0.646812	0.737	0.567	0.000818381
AKAP13	3.45414e-08	-0.444498	0.797	0.862	0.000821152
RPL21	3.75821e-08	-0.427105	0.962	0.969	0.00089344
HEXA	3.82357e-08	0.438507	0.541	0.333	0.000908977
FAU	4.22715e-08	-0.346316	0.97	0.996	0.00100492
C15orf48	4.27489e-08	0.830033	0.363	0.169	0.00101627
RPL36A	4.40911e-08	-0.362402	0.915	0.943	0.00104818
MT-ND1	4.51086e-08	-0.266421	0.997	0.996	0.00107237
SNU13	5.74047e-08	-0.565403	0.489	0.628	0.00136468
THEMIS2	6.09643e-08	-0.515106	0.276	0.444	0.0014493
ANXA1	7.63528e-08	-0.369352	0.837	0.923	0.00181513
ZFP36	8.35016e-08	-0.371894	0.892	0.923	0.00198508
MAFB	8.98026e-08	-0.605338	0.774	0.866	0.00213488
CSF1R	9.98256e-08	-0.389813	0.897	0.908	0.00237315
FPR3	1.09276e-07	-0.565573	0.411	0.567	0.00259781
TCAP	1.14831e-07	-0.439111	0.183	0.352	0.00272989
CR1	1.32576e-07	0.600466	0.591	0.418	0.00315173
RASGRP3	1.57128e-07	0.623263	0.474	0.28	0.00373541
CEMIP2	2.15048e-07	0.644309	0.576	0.398	0.00511234
RPL10	2.15481e-07	-0.28957	0.99	0.996	0.00512262
SOCS3	2.18496e-07	0.612931	0.83	0.774	0.00519431
RPL6	2.20596e-07	-0.32908	0.947	0.969	0.00524423
KLF4	2.20693e-07	-0.331169	0.604	0.785	0.00524654
MIDN	2.56407e-07	-0.464265	0.842	0.912	0.00609558
DYNC1H1	2.63855e-07	-0.515095	0.825	0.851	0.00627262
RPL19	2.84714e-07	-0.291513	0.982	0.973	0.00676852
HBEGF	2.92621e-07	-0.661112	0.694	0.778	0.00695649
ATP6V1B2	2.93e-07	0.427519	0.667	0.467	0.0069655
TUT7	3.04302e-07	0.428699	0.519	0.326	0.00723416
BCL2A1	3.18689e-07	0.627878	0.835	0.77	0.00757619
HLX	3.19566e-07	0.517863	0.276	0.111	0.00759705
ARID3A	3.25162e-07	-0.539011	0.391	0.533	0.00773008
HTRA1	3.39561e-07	-0.603899	0.155	0.307	0.00807239
TNS1	3.42038e-07	-0.584582	0.263	0.41	0.00813128
ABL2	3.48596e-07	0.530459	0.837	0.739	0.00828718
MRC1	3.64751e-07	-0.350109	0.94	0.935	0.00867123
LY96	3.89771e-07	0.510757	0.614	0.433	0.00926603
RPS10	4.02376e-07	-0.363954	0.875	0.9	0.00956568
LPAR6	4.06381e-07	-0.680501	0.401	0.544	0.00966089
NR4A2	4.22223e-07	-0.399698	0.915	0.935	0.0100375
BCL3	4.68341e-07	-0.551571	0.424	0.552	0.0111339
GABARAPL1	4.83472e-07	-0.548457	0.268	0.429	0.0114936
RAB11FIP1	4.90021e-07	-0.44734	0.293	0.452	0.0116493
IL6R-AS1	4.93987e-07	0.656783	0.351	0.169	0.0117435
PLEKHO1	5.23791e-07	-0.459261	0.689	0.797	0.0124521
RPL5	5.25834e-07	-0.354433	0.92	0.958	0.0125007
AC007952.4	5.62835e-07	0.612895	0.551	0.372	0.0133803
HNRNPC	5.74698e-07	0.372861	0.892	0.824	0.0136623
CTTNBP2NL	6.21852e-07	-0.45985	0.198	0.352	0.0147833
ALOX5AP	6.44539e-07	-0.47799	0.556	0.709	0.0153226
NPC2	6.6726e-07	0.276867	0.99	0.969	0.0158628
STK17B	7.09078e-07	-0.521943	0.589	0.663	0.0168569
PTGER4	7.92384e-07	0.492687	0.589	0.387	0.0188373
EMP3	8.78116e-07	-0.534261	0.825	0.889	0.0208755
CDV3	9.75832e-07	0.431208	0.83	0.693	0.0231985
PDE4B	1.0257e-06	-0.409991	0.749	0.862	0.024384
SRRM2	1.03816e-06	-0.376936	0.805	0.87	0.0246801
TRAPPC1	1.04025e-06	0.320228	0.388	0.199	0.0247299
SEPHS2	1.04196e-06	0.349509	0.251	0.092	0.0247706
DIPK2A	1.09174e-06	-0.649018	0.316	0.471	0.025954
IL1B	1.24932e-06	0.769864	0.772	0.709	0.0297001
ACSL3	1.2606e-06	0.540743	0.554	0.372	0.0299682
ASPH	1.29822e-06	0.501905	0.571	0.395	0.0308625
NCF1	1.30661e-06	-0.726264	0.281	0.437	0.0310621
ARRDC3	1.42104e-06	-0.454995	0.446	0.594	0.0337824
ACSL1	1.4662e-06	0.3958	0.461	0.264	0.0348559
USP37	1.57134e-06	-0.603742	0.371	0.513	0.0373555
KLHL21	1.63352e-06	0.487579	0.454	0.28	0.0388337
FILIP1L	1.67404e-06	-0.605261	0.489	0.621	0.0397969
PMAIP1	1.72998e-06	0.846799	0.411	0.234	0.0411267
CA3	1.73637e-06	-0.347616	0.201	0.356	0.0412786
NOP10	1.74557e-06	0.368111	0.622	0.429	0.0414975
CITED2	1.87634e-06	0.630435	0.456	0.268	0.0446061
SMS	1.96043e-06	0.440289	0.634	0.464	0.0466054
NPC1	2.05313e-06	0.336983	0.266	0.111	0.0488091
MYL1	2.05672e-06	-0.498511	0.15	0.295	0.0488945
S100A10	2.10894e-06	-0.632701	0.83	0.835	0.0501359
TRIB1	2.25642e-06	0.436418	0.657	0.475	0.0536418
TNNT3	2.29039e-06	-0.487959	0.198	0.345	0.0544493
RARA	2.35193e-06	-0.416092	0.331	0.49	0.0559124
FOXO1	2.43267e-06	-0.508182	0.145	0.287	0.0578319
SLC7A5	2.54755e-06	0.457042	0.358	0.188	0.0605629
YTHDF3	2.55908e-06	0.382972	0.714	0.548	0.060837
SDCBP	2.62809e-06	0.299142	0.95	0.943	0.0624776
PYGL	2.63739e-06	0.312001	0.256	0.103	0.0626987
ARPC5	2.76627e-06	0.309468	0.907	0.854	0.0657626
LYVE1	3.06193e-06	-0.436503	0.882	0.923	0.0727913
RPL13	3.14922e-06	-0.26195	0.997	0.992	0.0748663
RPS2	3.16844e-06	0.299737	0.992	1	0.0753234
ABCC5	3.20701e-06	0.442188	0.348	0.188	0.0762403
AZIN1-AS1	3.39795e-06	0.57437	0.286	0.13	0.0807795
ANKRD28	3.54569e-06	0.429228	0.406	0.226	0.0842916
NUMB	3.58558e-06	0.420469	0.421	0.253	0.08524
MIR3945HG	3.70752e-06	0.453882	0.326	0.161	0.0881388
SH2B3	3.73453e-06	-0.414951	0.599	0.716	0.088781
ARAP2	3.86745e-06	0.434481	0.341	0.176	0.0919408
LY86	4.05141e-06	0.356331	0.318	0.157	0.0963142
LINC00641	4.17812e-06	0.308128	0.273	0.119	0.0993264
CDKN1A	4.33587e-06	-0.337068	0.887	0.939	0.103077
PABPC4	4.5361e-06	0.344032	0.822	0.69	0.107837
RPS21	4.61511e-06	-0.364062	0.94	0.943	0.109715
DSTN	4.68141e-06	-0.552711	0.519	0.621	0.111291
RPS23	5.02438e-06	-0.277744	0.987	0.992	0.119445
PTBP3	5.09431e-06	0.43153	0.639	0.517	0.121107
FNDC3B	5.32856e-06	0.446421	0.404	0.238	0.126676
DUSP2	6.12703e-06	0.660939	0.579	0.418	0.145658
MMP19	6.27502e-06	0.702657	0.368	0.207	0.149176
SLC38A2	6.34043e-06	0.36873	0.622	0.421	0.150731
IFNGR2	6.75672e-06	0.420058	0.504	0.341	0.160628
OLR1	6.76891e-06	0.414156	0.486	0.291	0.160917
RPL9	7.23932e-06	-0.272657	0.98	0.996	0.1721
LDLR	7.94017e-06	-0.676566	0.158	0.284	0.188762
PNP	8.23703e-06	0.422776	0.692	0.54	0.195819
TSC22D3	8.32669e-06	-0.400155	0.383	0.536	0.197951
IRF2BP2	8.74935e-06	-0.38826	0.674	0.762	0.207998
GAPDH	9.59705e-06	0.326285	0.93	0.874	0.228151
PPP1CB	1.01689e-05	-0.433904	0.747	0.812	0.241745
ACTB	1.05224e-05	0.302639	0.995	0.989	0.25015
ZNF33A	1.0648e-05	0.359003	0.281	0.138	0.253135
CYBB	1.10118e-05	-0.386732	0.837	0.862	0.261783
LILRB5	1.15888e-05	-0.335581	0.697	0.778	0.275501
CXCL3	1.21571e-05	0.560236	0.882	0.904	0.28901
CCL4L2	1.26389e-05	0.872651	0.576	0.421	0.300465
HSPA5	1.39152e-05	-0.487094	0.474	0.579	0.330805
COLEC12	1.47329e-05	-0.441053	0.727	0.793	0.350246
FNDC3A	1.49064e-05	0.365014	0.536	0.356	0.354371
ZBTB10	1.52877e-05	0.470636	0.331	0.188	0.363435
KYNU	1.54532e-05	0.338431	0.431	0.253	0.36737
RPS29	1.55407e-05	-0.495488	0.957	0.969	0.369449
ZNF141	1.73475e-05	-0.494561	0.15	0.28	0.412403
STX7	1.7737e-05	0.416566	0.539	0.375	0.421663
NEU1	1.78778e-05	0.402658	0.531	0.341	0.425009
DOCK4	1.79195e-05	0.322859	0.271	0.13	0.425999
CBLB	1.80106e-05	0.378628	0.271	0.134	0.428166
EEF1B2	1.83892e-05	-0.354372	0.779	0.82	0.437166
MAN1A1	1.89956e-05	-0.387752	0.784	0.858	0.451582
MTRNR2L12	1.93577e-05	-0.343055	0.516	0.628	0.460191
CD28	2.25602e-05	0.38115	0.348	0.203	0.536324
FCGR2B	2.27429e-05	-0.412217	0.677	0.743	0.540668
C3AR1	2.41433e-05	0.357849	0.714	0.521	0.573958
ISG20L2	2.57631e-05	0.36369	0.429	0.268	0.612467
ATP2B1-AS1	2.59094e-05	0.453267	0.584	0.398	0.615944
CSTB	2.64297e-05	0.364106	0.84	0.716	0.628313
CXCL1	2.6504e-05	0.696738	0.484	0.326	0.630079
LTC4S	2.70188e-05	-0.490253	0.346	0.483	0.642319
AKIRIN2	2.71202e-05	0.380696	0.481	0.318	0.644729
MITF	2.94102e-05	0.313482	0.286	0.146	0.699169
MPP1	3.02015e-05	0.339675	0.652	0.494	0.717981
FAM107B	3.02255e-05	0.439133	0.742	0.613	0.71855
ABCA1	3.13537e-05	0.507627	0.737	0.64	0.745371
CCND2	3.3009e-05	-0.462411	0.158	0.284	0.784724
CD53	3.40559e-05	0.317928	0.667	0.51	0.80961
VOPP1	3.48092e-05	-0.511596	0.343	0.46	0.82752
DSE	3.98892e-05	0.410723	0.774	0.648	0.948286
RPL10A	4.06524e-05	-0.28905	0.877	0.9	0.966429
SIPA1L1	4.08997e-05	0.33511	0.401	0.234	0.972308
ITGAV	4.23275e-05	0.313479	0.393	0.23	1
ARL4A	4.30282e-05	-0.438205	0.434	0.54	1
ERN1	4.42141e-05	0.342224	0.521	0.349	1
RNF19A	4.48819e-05	0.464673	0.456	0.31	1
ATP6V1H	4.69759e-05	0.284216	0.404	0.241	1
SRGN	4.82414e-05	-0.306701	0.987	0.996	1
EVI2A	4.87836e-05	0.356509	0.589	0.441	1
DES	4.89107e-05	-0.363529	0.173	0.303	1
CREB5	4.91755e-05	-0.544233	0.368	0.49	1
FCGR3A	5.18922e-05	0.327919	0.283	0.149	1
NUCKS1	5.37022e-05	-0.370743	0.544	0.64	1
MORF4L1	5.72836e-05	-0.331843	0.739	0.766	1
C1orf162	5.88757e-05	0.257694	0.431	0.253	1
RABGEF1	5.91058e-05	0.365088	0.526	0.372	1
GPR132	6.10406e-05	-0.458748	0.241	0.364	1
SRRM1	6.21934e-05	-0.386901	0.556	0.651	1
NUP214	6.31607e-05	0.415806	0.559	0.425	1
CTSZ	6.59381e-05	0.290257	0.917	0.889	1
DHRS3	6.61866e-05	0.278152	0.328	0.18	1
MAP4K4	6.75786e-05	0.452716	0.429	0.295	1
DRAM1	7.00651e-05	0.329197	0.416	0.261	1
ARHGEF2	7.2515e-05	0.345708	0.476	0.318	1
IL10RA	7.5433e-05	-0.375899	0.474	0.582	1
SNUPN	7.57556e-05	0.334527	0.263	0.134	1
ANKLE2	7.57665e-05	0.372213	0.419	0.276	1
AGO2	8.08181e-05	0.427952	0.519	0.368	1
DDIT4	8.10631e-05	-0.466964	0.198	0.314	1
KCNAB2	8.33817e-05	0.250267	0.263	0.13	1
P2RX4	8.36262e-05	0.271978	0.456	0.299	1
NME2	8.57506e-05	0.286719	0.777	0.632	1
TMEM70	8.59613e-05	0.334162	0.404	0.245	1
MYC	8.72686e-05	0.431973	0.251	0.126	1
PDIA4	9.57359e-05	0.262155	0.296	0.161	1
LITAF	9.82043e-05	0.458024	0.81	0.762	1
RPL4	0.000105442	-0.294646	0.822	0.858	1
RGL1	0.000106986	-0.344632	0.489	0.594	1
CARD16	0.000115819	0.267781	0.266	0.138	1
CD99	0.000117621	-0.314017	0.835	0.828	1
ITPR2	0.000127386	-0.528799	0.541	0.586	1
PRNP	0.000127732	0.43568	0.88	0.874	1
C1QA	0.000133592	-0.25146	0.977	0.996	1
GCA	0.000133866	0.258967	0.296	0.161	1
METRNL	0.000134186	-0.329837	0.832	0.862	1
BIRC3	0.000134694	-0.585587	0.619	0.697	1
GFRA2	0.000135286	-0.320737	0.243	0.372	1
RAB20	0.000135482	-0.342841	0.424	0.525	1
TMEM176B	0.00014062	-0.338644	0.642	0.697	1
WLS	0.000147298	-0.356434	0.451	0.582	1
RPL35A	0.000149579	-0.293332	0.945	0.962	1
GLIPR1	0.000162111	0.315858	0.81	0.701	1
HNRNPDL	0.000173194	-0.32871	0.614	0.728	1
IRAK2	0.000177744	0.326842	0.393	0.245	1
IER2	0.000186103	1.10134	0.647	0.556	1
RPS24	0.00018772	-0.290167	0.975	0.985	1
MORC3	0.000193061	-0.333246	0.228	0.345	1
IFITM2	0.000204099	0.341375	0.807	0.713	1
EPC1	0.000205725	0.287427	0.393	0.249	1
CYFIP1	0.000212904	0.270853	0.569	0.425	1
HIVEP1	0.000216859	-0.44085	0.301	0.41	1
SNX6	0.00021726	0.261592	0.825	0.705	1
SLC11A2	0.000222666	0.339221	0.546	0.391	1
ST3GAL6	0.000226477	0.278248	0.303	0.172	1
PCBP1-AS1	0.00023216	0.26178	0.253	0.134	1
OGFRL1	0.000241879	0.336454	0.632	0.494	1
PIAS1	0.000245826	-0.397858	0.231	0.341	1
ETV3	0.000248742	-0.285584	0.549	0.667	1
SPRY2	0.000281721	0.41679	0.313	0.18	1
PLEC	0.000286597	-0.402074	0.311	0.425	1
SLC25A44	0.000289976	-0.549546	0.328	0.433	1
EZR	0.000310187	-0.402563	0.674	0.743	1
RAB7B	0.000314445	0.422486	0.436	0.291	1
NOP53	0.000314801	-0.406667	0.574	0.636	1
MXD1	0.000315184	0.30696	0.396	0.253	1
PER1	0.000348336	-0.466544	0.263	0.368	1
AC016831.7	0.000364607	0.294061	0.404	0.253	1
SNRPD2	0.000369938	0.345154	0.559	0.406	1
SCARB2	0.000402172	0.250755	0.614	0.456	1
SPINT2	0.000413403	0.301003	0.358	0.226	1
DAB2	0.000441983	-0.279046	0.865	0.916	1
HMGB1	0.000444074	-0.289522	0.875	0.9	1
KDELR1	0.000445578	0.270143	0.521	0.387	1
S100A4	0.000450749	-0.541199	0.875	0.908	1
YWHAE	0.000466408	-0.371392	0.561	0.628	1
PARVB	0.00046685	-0.298996	0.195	0.303	1
STT3B	0.000473414	-0.32379	0.271	0.375	1
TNNI1	0.000475787	-0.310381	0.148	0.253	1
ARID5B	0.000488484	0.357023	0.401	0.264	1
HLA-A	0.00048988	0.307207	0.957	0.897	1
WDR45B	0.000490652	-0.471432	0.619	0.69	1
LGMN	0.000498902	0.356876	0.922	0.92	1
JUN	0.000534385	1.00261	0.759	0.651	1
USP15	0.000539626	-0.297552	0.451	0.552	1
SLC16A10	0.000542307	0.298557	0.461	0.326	1
KCTD12	0.000564763	0.37117	0.86	0.789	1
ITGB2	0.000573458	0.276057	0.799	0.701	1
HAVCR2	0.000582441	0.31228	0.441	0.303	1
NFAT5	0.000587054	0.356017	0.378	0.264	1
ARHGDIB	0.000614347	0.272788	0.674	0.559	1
CYP1B1	0.000630158	-0.855567	0.353	0.444	1
XBP1	0.000655811	-0.428618	0.481	0.559	1
RHEB	0.000682586	0.278	0.536	0.402	1
ASAH1	0.000697552	0.355266	0.789	0.709	1
AC016831.1	0.000722409	0.382678	0.634	0.54	1
ZC3H12C	0.000730038	0.358494	0.539	0.398	1
CD37	0.00073495	0.359979	0.581	0.448	1
ZCCHC2	0.00075163	-0.304434	0.173	0.28	1
CD93	0.000762339	0.447372	0.682	0.586	1
TRAK1	0.000779402	-0.283179	0.183	0.287	1
CD209	0.000804811	0.344801	0.667	0.563	1
SATB1	0.000824182	0.332826	0.263	0.153	1
DHRS9	0.000824274	0.264055	0.411	0.272	1
FAM49B	0.000847406	0.29246	0.514	0.387	1
IL1A	0.000882356	0.396875	0.261	0.146	1
SON	0.00088774	-0.279295	0.767	0.835	1
TLE5	0.000914193	-0.290083	0.441	0.552	1
MOB3A	0.000924564	-0.349513	0.19	0.284	1
RNASE6	0.000933823	0.265968	0.546	0.398	1
SAP18	0.000934048	-0.315039	0.534	0.628	1
ITGB1	0.000940854	-0.28813	0.732	0.782	1
MS4A7	0.00094326	0.294882	0.937	0.885	1
EMB	0.000945527	-0.396479	0.712	0.732	1
RAPGEF2	0.000960675	0.337447	0.336	0.222	1
MYL12A	0.00098394	-0.270032	0.737	0.789	1
GATM	0.00100552	0.292117	0.614	0.471	1
HSD17B4	0.00101855	0.295677	0.328	0.215	1
ADGRE5	0.00103135	-0.466437	0.396	0.475	1
EIF4B	0.00106145	-0.267027	0.704	0.739	1
USP12	0.0011481	0.326803	0.471	0.356	1
YY1	0.00116009	-0.414149	0.416	0.49	1
PTPRC	0.001171	-0.265636	0.822	0.843	1
ATP2B1	0.00124373	0.349285	0.805	0.736	1
RASSF5	0.00125404	0.276044	0.256	0.149	1
TNNT1	0.00128211	-0.288674	0.246	0.349	1
MEF2A	0.00128235	-0.310175	0.499	0.567	1
ZBTB4	0.00128476	-0.337308	0.281	0.375	1
SPRED1	0.00134761	0.275462	0.627	0.494	1
TTYH3	0.00134875	0.299371	0.581	0.452	1
NCF4	0.00137767	-0.310062	0.556	0.621	1
CYCS	0.00139665	-0.658861	0.627	0.682	1
ARHGAP24	0.00141774	-0.287568	0.19	0.287	1
HSPA6	0.00141783	0.547681	0.351	0.234	1
CD86	0.00142251	0.253227	0.416	0.28	1
PHLDA1	0.00144517	0.496937	0.697	0.636	1
PFKFB3	0.00151136	-0.347508	0.579	0.636	1
ADAM28	0.00151591	-0.329657	0.165	0.253	1
MACF1	0.00154195	0.285557	0.574	0.452	1
CTNNB1	0.00158392	-0.347603	0.707	0.736	1
LINC-PINT	0.00168927	0.283905	0.717	0.59	1
SRGAP2C	0.00168982	-0.295374	0.193	0.284	1
EIF2AK4	0.00177691	-0.407316	0.258	0.337	1
PDIA3	0.00190687	-0.345404	0.434	0.517	1
CDC37	0.00193765	0.288209	0.559	0.429	1
DNAJB9	0.00201771	0.277766	0.258	0.157	1
GNA15	0.00202857	-0.350099	0.336	0.418	1
AC016831.5	0.00211883	0.265753	0.569	0.448	1
TMEM258	0.00213369	0.258185	0.644	0.506	1
LAPTM4A	0.00215019	-0.278426	0.649	0.682	1
CTSB	0.00224779	0.264727	0.955	0.916	1
SYK	0.00225358	-0.28978	0.479	0.548	1
PPP4R3A	0.00228105	-0.444547	0.484	0.536	1
SEPTIN11	0.0022962	-0.346928	0.383	0.46	1
RPS26	0.00231428	-0.290546	0.915	0.912	1
SPCS1	0.0023224	0.251298	0.378	0.264	1
ALG13	0.0023416	-0.681478	0.449	0.502	1
CCRL2	0.00238805	0.309837	0.614	0.494	1
N4BP2L2	0.0024948	-0.307984	0.459	0.548	1
PRPF4B	0.00250552	-0.32213	0.298	0.387	1
RSRP1	0.00253436	0.250383	0.566	0.414	1
KLF3	0.00257695	-0.389932	0.469	0.525	1
RABAC1	0.00266248	-0.364785	0.246	0.326	1
TACC1	0.00269015	-0.343715	0.719	0.724	1
LTBP2	0.00269605	-0.316868	0.251	0.341	1
DEK	0.00292965	-0.311536	0.664	0.674	1
LPCAT2	0.00297808	-0.364807	0.231	0.307	1
JDP2	0.00298097	-0.291769	0.195	0.28	1
EIF4E	0.0031081	0.544151	0.739	0.678	1
CALR	0.00315885	-0.300781	0.559	0.613	1
RILPL2	0.00329898	0.27374	0.644	0.51	1
ANKRD12	0.0033497	-0.295323	0.647	0.686	1
DOCK11	0.00349652	-0.308935	0.206	0.291	1
SELENOH	0.00354519	0.262907	0.416	0.303	1
XRCC6	0.00359486	-0.317724	0.444	0.513	1
DUSP1	0.00360533	0.562228	0.875	0.858	1
AL133330.1	0.00375556	0.2598	0.321	0.218	1
SRA1	0.00382357	-0.347218	0.296	0.395	1
GRB2	0.00391448	-0.278281	0.737	0.766	1
MED13L	0.00406369	-0.30199	0.516	0.582	1
MBP	0.0040872	-0.352402	0.469	0.54	1
PPP2R5C	0.00421121	-0.294755	0.401	0.483	1
EGR1	0.00424537	0.998612	0.622	0.533	1
CYB5D1	0.00437245	0.364455	0.499	0.391	1
TMED10	0.00437973	-0.307492	0.416	0.464	1
OCIAD1	0.00442637	-0.322041	0.298	0.368	1
NCOA4	0.00458951	0.285039	0.667	0.548	1
COMT	0.00475641	-0.321444	0.431	0.483	1
UBR5	0.00483697	-0.276806	0.201	0.284	1
NFKB1	0.00505613	0.28423	0.837	0.858	1
LRRFIP1	0.00509964	-0.278971	0.707	0.716	1
STK4	0.00531633	0.336751	0.589	0.464	1
NINJ1	0.00538106	0.329167	0.86	0.774	1
BAZ1A	0.00546497	-0.2741	0.594	0.651	1
KMT2A	0.00565777	-0.342362	0.286	0.36	1
SEC62	0.00566209	-0.276385	0.622	0.632	1
PIK3CG	0.00566747	-0.265437	0.233	0.326	1
TNFAIP2	0.00585839	-0.286306	0.709	0.701	1
ITGB5	0.00619093	-0.291862	0.241	0.318	1
TNS3	0.00629689	-0.281324	0.368	0.448	1
TFRC	0.00640184	-0.51781	0.664	0.709	1
SMAP2	0.00643181	-0.347682	0.647	0.682	1
IDS	0.00646959	-0.311772	0.499	0.559	1
GNAQ	0.00669237	-0.309915	0.516	0.559	1
MKNK2	0.00683123	-0.313407	0.238	0.322	1
ARL5B	0.00696171	0.315553	0.724	0.628	1
ZNF148	0.00719133	-0.340205	0.19	0.264	1
DST	0.00805496	-0.271827	0.333	0.406	1
NDRG1	0.00815022	-0.30765	0.19	0.264	1
ALDH1A1	0.0085714	0.380991	0.434	0.337	1
MT-ND4L	0.00867746	-0.2541	0.714	0.736	1
NDUFC1	0.00881052	-0.272728	0.203	0.276	1
HECTD2	0.00938003	0.252626	0.258	0.169	1
SMCHD1	0.00946189	-0.268848	0.393	0.464	1
CCDC107	0.00975066	-0.382172	0.216	0.287	1
KMT2E	0.0100215	-0.255609	0.649	0.686	1
RPN2	0.0101245	-0.258351	0.318	0.402	1
PIM3	0.0101397	0.283566	0.757	0.682	1
LYSMD3	0.010279	-0.253815	0.243	0.314	1
ITSN2	0.0105701	-0.31347	0.388	0.444	1
RASSF2	0.0106802	-0.298728	0.241	0.307	1
GLA	0.0107359	0.264999	0.459	0.333	1
ANTXR2	0.0109189	-0.357255	0.326	0.387	1
ATXN1	0.0113196	0.278272	0.376	0.287	1
RAB8B	0.0113477	0.290624	0.534	0.444	1
ZNF644	0.0113716	-0.293737	0.326	0.387	1
COTL1	0.0116743	0.287614	0.459	0.368	1
PPIF	0.0123121	0.257779	0.336	0.249	1
JMJD1C	0.0128093	-0.274755	0.825	0.831	1
FGFR1	0.0128549	-0.380143	0.406	0.464	1
PLAAT3	0.0133637	-0.30596	0.321	0.387	1
AAK1	0.0140229	-0.309552	0.481	0.506	1
INTS6	0.0141014	0.347091	0.474	0.36	1
AKAP9	0.014694	-0.308698	0.481	0.521	1
GGCX	0.0151766	-0.26354	0.263	0.333	1
RBM8A	0.0151792	-0.277115	0.519	0.563	1
CCL8	0.0153761	0.486007	0.351	0.264	1
TOB2	0.0156055	-0.320969	0.474	0.525	1
DDAH2	0.0158543	-0.326682	0.373	0.425	1
RALBP1	0.01619	-0.258514	0.441	0.49	1
ZC3H12A	0.0166977	-0.288357	0.381	0.448	1
LUCAT1	0.0172564	-0.512563	0.689	0.705	1
C12orf57	0.0177027	-0.251095	0.216	0.287	1
GGNBP2	0.0178439	-0.30507	0.308	0.368	1
PA2G4	0.0187471	-0.281521	0.296	0.36	1
MAP2K3	0.0189934	0.255491	0.774	0.751	1
ZFYVE16	0.0200447	-0.280359	0.709	0.724	1
GOLIM4	0.0202959	0.263684	0.444	0.356	1
ARC	0.0213488	-0.390893	0.211	0.287	1
NR4A3	0.0214377	0.282623	0.807	0.797	1
RHOQ	0.0215011	-0.376261	0.529	0.563	1
H1FX	0.0215503	0.263766	0.546	0.452	1
CDC73	0.0219423	-0.251881	0.263	0.326	1
CLEC7A	0.022056	0.315581	0.331	0.257	1
HNRNPR	0.0227997	-0.268911	0.306	0.364	1
IRF8	0.0257798	-0.292156	0.318	0.383	1
SNX13	0.0258356	-0.255983	0.206	0.268	1
PIK3R1	0.0260082	0.266803	0.516	0.41	1
SCO2	0.026328	-0.297727	0.195	0.257	1
SLFN11	0.0275299	-0.558698	0.336	0.379	1
MT-ATP8	0.0276143	-0.289084	0.338	0.395	1
HMOX1	0.0277742	-0.471686	0.679	0.713	1
ARHGAP5	0.0278201	-0.258391	0.602	0.632	1
CHD1	0.028885	-0.411692	0.519	0.544	1
ARID5A	0.0292082	-0.276522	0.203	0.264	1
TLE4	0.0308053	-0.280911	0.499	0.571	1
CCNL1	0.0308849	0.291184	0.789	0.701	1
IGFBP4	0.031795	-0.25653	0.361	0.418	1
SEPTIN7	0.031819	-0.280223	0.401	0.437	1
RANBP2	0.0318205	-0.335244	0.617	0.644	1
PRDM1	0.0319374	0.342311	0.434	0.352	1
DPYSL2	0.0319718	-0.279413	0.524	0.567	1
HIST1H4C	0.0324953	-0.28834	0.283	0.337	1
ATP13A3	0.0340094	0.259026	0.797	0.759	1
FAM177A1	0.0346348	-0.372122	0.346	0.383	1
SERINC5	0.0353676	-0.34468	0.368	0.418	1
GAS7	0.0358531	-0.279279	0.401	0.456	1
MMP9	0.0374556	0.501294	0.569	0.563	1
SEMA4A	0.0384967	-0.299704	0.311	0.364	1
DNAJC3	0.0389013	-0.268665	0.286	0.333	1
BST2	0.0400416	-0.263444	0.581	0.605	1
CLEC2B	0.0429658	0.310646	0.449	0.368	1
PDGFC	0.0458026	-0.256061	0.298	0.364	1
PPIL4	0.0471213	-0.271119	0.276	0.322	1
SAT1	0.0477844	-0.268513	1	0.989	1
CCDC59	0.0492939	-0.273776	0.216	0.268	1
PAFAH1B1	0.0493443	-0.30906	0.346	0.387	1
