## Supplementary Table 2 for "Pro-inflammatory macrophages impair skeletal muscle regeneration in ischemic-damaged limbs by inducing precocious differentiation of satellite cells"

### Sheet: marker of macrophage cluster
gene	p_val	avg_log2FC	pct.1	pct.2	p_val_adj	cluster
Fabp5	0	1.34528	0.972	0.836	0	0
Ctsl	0	1.22929	0.979	0.895	0	0
Syngr1	0	1.17633	0.79	0.424	0	0
Gm10260	0	1.03069	0.458	0.167	0	0
Spp1	0	0.967309	0.966	0.819	0	0
Trem2	0	0.91032	0.932	0.702	0	0
Ctsd	0	0.891206	0.992	0.958	0	0
Lgals3	0	0.766521	0.995	0.965	0	0
Lgals1	0	0.74974	0.997	0.945	0	0
Cd63	0	0.714066	0.944	0.783	0	0
Prdx1	0	0.683734	0.993	0.956	0	0
Fabp4	1.1079e-303	0.992319	0.516	0.253	2.54673e-299	0
Uqcr11	4.70154e-261	0.682505	0.77	0.65	1.08074e-256	0
Lipa	9.47201e-260	0.662774	0.717	0.524	2.17733e-255	0
Cd36	1.59032e-255	0.658304	0.76	0.541	3.65566e-251	0
Gpnmb	2.1156e-238	0.790985	0.631	0.38	4.86312e-234	0
Plau	3.07616e-223	0.922626	0.407	0.208	7.07117e-219	0
Cadm1	2.04503e-215	0.706551	0.359	0.146	4.7009e-211	0
Hal	1.69082e-212	0.678518	0.296	0.119	3.88669e-208	0
Ctsk	7.31199e-161	0.881644	0.331	0.154	1.68081e-156	0
Gdf15	0	1.22941	0.348	0.105	0	1
mt-Nd3	0	1.19876	0.948	0.785	0	1
C1qb	0	1.19201	0.895	0.588	0	1
mt-Nd4l	0	1.12087	0.806	0.642	0	1
mt-Nd4	0	1.05772	0.998	0.98	0	1
Selenop	0	1.05349	0.848	0.68	0	1
Postn	0	1.00213	0.442	0.167	0	1
C1qc	0	0.998196	0.874	0.574	0	1
mt-Cytb	0	0.958754	0.996	0.983	0	1
mt-Nd5	0	0.940613	0.927	0.781	0	1
C1qa	0	0.936931	0.86	0.565	0	1
mt-Nd1	0	0.935684	0.997	0.968	0	1
mt-Atp6	0	0.885619	1	0.999	0	1
mt-Co3	0	0.872468	1	0.999	0	1
mt-Co1	0	0.860775	1	0.999	0	1
mt-Co2	0	0.857107	0.999	0.998	0	1
Abca1	0	0.81228	0.698	0.478	0	1
Adgre1	0	0.79051	0.789	0.582	0	1
Gpnmb	5.97325365822067e-321	1.08211	0.616	0.365	1.37307181841519e-316	1
Fcrls	1.57147e-300	0.788616	0.378	0.165	3.61233e-296	1
Ppbp	0	3.25685	0.382	0.081	0	2
Cxcl3	0	2.83915	0.447	0.088	0	2
Arg1	0	2.80574	0.556	0.179	0	2
Ccl6	0	2.59779	0.975	0.618	0	2
Thbs1	0	2.59745	0.899	0.495	0	2
Ccl9	0	2.10954	0.949	0.535	0	2
Vcan	0	2.00964	0.787	0.213	0	2
Fn1	0	1.85273	0.906	0.554	0	2
Chil3	0	1.47963	0.593	0.187	0	2
Itgam	0	1.45338	0.948	0.538	0	2
Tgfbi	0	1.43335	0.955	0.667	0	2
Srgn	0	1.40174	0.965	0.696	0	2
Mrc1	0	1.37272	0.715	0.524	0	2
Ier3	0	1.3547	0.813	0.507	0	2
Gda	0	1.2653	0.815	0.388	0	2
Hif1a	0	1.25354	0.854	0.543	0	2
Rgcc	0	1.22804	0.686	0.304	0	2
C5ar1	0	1.2135	0.908	0.505	0	2
Cxcl2	1.38708e-200	1.22804	0.739	0.586	3.18847e-196	2
Ccl24	9.58513e-187	1.51572	0.245	0.103	2.20333e-182	2
Chil3	0	2.31193	0.732	0.211	0	3
Plac8	0	2.15204	0.87	0.317	0	3
Hp	0	2.10329	0.807	0.15	0	3
Ifitm6	0	1.81248	0.685	0.098	0	3
Gsr	0	1.78234	0.873	0.325	0	3
Cytip	0	1.7586	0.894	0.298	0	3
Thbs1	0	1.57368	0.908	0.529	0	3
Gda	0	1.42322	0.917	0.417	0	3
Napsa	0	1.41956	0.759	0.209	0	3
Coro1a	0	1.35882	0.979	0.672	0	3
Lsp1	0	1.3263	0.895	0.412	0	3
Clec4e	0	1.32319	0.788	0.229	0	3
Emb	0	1.296	0.911	0.446	0	3
Slpi	2.72674829939784e-320	1.55837	0.613	0.121	6.26797631582581e-316	3
Ly6c2	1.24178459425739e-318	1.71061	0.674	0.176	2.85449024681946e-314	3
Vcan	1.00248e-302	1.65389	0.783	0.261	2.3044e-298	3
Il1b	4.91314e-276	1.52641	0.645	0.185	1.12938e-271	3
S100a8	7.21338e-269	2.07578	0.704	0.299	1.65814e-264	3
Slc7a11	6.04121e-237	1.41379	0.573	0.153	1.38869e-232	3
S100a9	1.70389e-227	1.87792	0.653	0.254	3.91673e-223	3
Ccl8	0	2.12398	0.623	0.344	0	4
Ifi44	0	1.90272	0.578	0.08	0	4
Ms4a4c	0	1.68919	0.587	0.262	0	4
Ifi202b	0	1.581	0.569	0.081	0	4
Ifi27l2a	0	1.52761	0.937	0.74	0	4
Ccl12	0	1.51946	0.522	0.216	0	4
Isg15	0	1.5093	0.416	0.128	0	4
Irf7	0	1.49716	0.634	0.246	0	4
Ms4a6d	0	1.35742	0.857	0.648	0	4
Plac8	0	1.30334	0.653	0.308	0	4
Tpm3-rs7	0	1.29688	0.702	0.188	0	4
Ly6c1	0	1.17895	0.343	0.071	0	4
Ifitm3	0	1.16978	0.981	0.873	0	4
Slfn4	0	1.10101	0.367	0.089	0	4
Gm10260	0	1.05122	0.639	0.171	0	4
Fcgr1	0	1.04304	0.669	0.515	0	4
H2-D1	0	1.0361	0.994	0.944	0	4
Gm5150	1.32303473110261e-312	1.0201	0.439	0.223	3.04126e-308	4
Ly6c2	5.81677e-244	1.19444	0.407	0.178	1.3371e-239	4
Rsad2	3.76486e-220	1.53109	0.317	0.117	8.65429e-216	4
S100a9	0	4.04938	0.95	0.264	0	5
S100a8	0	3.62046	0.957	0.31	0	5
G0s2	0	2.42548	0.598	0.056	0	5
mt-Atp8	0	2.17868	0.517	0.359	0	5
Srgn	0	2.17765	0.993	0.728	0	5
Cxcl2	0	2.37604	0.983	0.599	2.96217e-305	5
Ccl4	9.0139e-264	2.35713	0.912	0.448	2.07202e-259	5
Cxcl3	3.08698e-226	2.66526	0.734	0.124	7.09605e-222	5
Cstdc4	1.60481e-225	1.87519	0.46	0.031	3.68898e-221	5
Retnlg	4.37027e-221	2.31306	0.501	0.059	1.00459e-216	5
Lilrb4a	1.81696e-217	1.55035	0.912	0.68	4.17666e-213	5
Ccl3	5.53155e-185	1.75472	0.813	0.379	1.27154e-180	5
Stfa2l1	3.17526e-184	1.61927	0.374	0.023	7.29897e-180	5
Ccl6	2.68334e-161	1.93914	0.96	0.662	6.16819e-157	5
Mxd1	8.58204e-161	1.55576	0.699	0.248	1.97275e-156	5
Il1b	5.41978e-153	1.79799	0.676	0.203	1.24584e-148	5
Arg1	5.99934e-87	1.98088	0.613	0.224	1.37907e-82	5
Ccl24	6.49869e-65	1.7072	0.383	0.117	1.49385e-60	5
Ppbp	8.09006e-58	1.78842	0.415	0.117	1.85966e-53	5
Saa3	7.9809e-48	1.70677	0.208	0.059	1.83457e-43	5
Vcam1	8.50246e-178	2.59908	0.425	0.06	1.95446e-173	6
Selenop	7.48384e-147	1.65333	0.978	0.722	1.72031e-142	6
C1qa	4.6931e-74	1.20757	0.941	0.642	1.0788e-69	6
Unc93b1	1.20759e-71	0.956586	0.905	0.728	2.77589e-67	6
C1qb	9.61721e-71	1.06794	0.961	0.668	2.21071e-66	6
C1qc	2.3325e-70	1.08672	0.946	0.652	5.36171e-66	6
Slc40a1	1.22226e-68	1.63904	0.289	0.05	2.8096e-64	6
Abcg1	4.58205e-68	1.14891	0.594	0.309	1.05328e-63	6
Axl	3.66467e-67	1.24199	0.355	0.115	8.42398e-63	6
Abca1	1.38484e-65	1.10212	0.822	0.534	3.18333e-61	6
Sdc3	5.71048e-64	1.17537	0.641	0.562	1.31267e-59	6
Apoe	4.91682e-60	1.10628	0.998	0.92	1.13023e-55	6
Igf1	1.15798e-59	1.16811	0.672	0.3	2.66185e-55	6
mt-Nd3	1.22845e-59	1.00371	0.944	0.828	2.82384e-55	6
Dnase1l3	4.68865e-57	1.24101	0.2	0.023	1.07778e-52	6
Trf	5.00555e-53	1.09037	0.604	0.326	1.15063e-48	6
Gdf15	5.07993e-48	1.3019	0.491	0.167	1.16772e-43	6
Pla2g2d	1.97322e-43	0.998908	0.122	0.008	4.53583e-39	6
AW112010	1.10064e-28	1.00791	0.345	0.169	2.53003e-24	6
Cd5l	5.58575e-20	0.991938	0.103	0.027	1.284e-15	6
Cxcl10	0	2.39015	0.446	0.092	0	7
Rsad2	0	2.16878	0.667	0.116	0	7
Ifit3	0	2.01836	0.613	0.095	0	7
Slfn5	0	1.80724	0.823	0.341	0	7
Ifi204	0	1.78158	0.891	0.429	0	7
Ifit2	0	1.76409	0.54	0.057	0	7
Ifi211	0	1.60892	0.666	0.169	0	7
Ifi47	0	1.59111	0.62	0.114	0	7
Irf7	0	1.58834	0.79	0.271	0	7
Ifi209	0	1.57732	0.623	0.15	0	7
Rnf213	0	1.56022	0.761	0.28	0	7
Gbp2	0	1.47528	0.465	0.071	0	7
Isg15	0	1.4709	0.643	0.141	0	7
Ifi203	0	1.43753	0.697	0.225	0	7
Oasl2	0	1.43672	0.661	0.164	0	7
Parp14	0	1.41774	0.685	0.236	0	7
Stat1	0	1.39744	0.66	0.202	0	7
Ifit1	7.73648007575537e-318	1.621	0.487	0.082	1.77838467501389e-313	7
Ms4a4c	3.23202e-294	1.51551	0.718	0.283	7.42945e-290	7
Plac8	1.18664e-175	1.90179	0.532	0.343	2.72774e-171	7
Egr1	0	2.99964	0.827	0.31	0	8
Lyve1	0	2.23486	0.446	0.013	0	8
Cfh	0	2.1503	0.741	0.145	0	8
Mgl2	0	1.90458	0.503	0.022	0	8
F13a1	0	1.83977	0.911	0.454	0	8
Cd163	1.09665e-298	2.12834	0.533	0.049	2.52088e-294	8
mt-Nd2	4.9233e-277	1.59555	0.981	0.853	1.13172e-272	8
Cbr2	1.8428e-255	1.70391	0.759	0.207	4.23605e-251	8
Gas6	2.16107e-242	1.64706	0.79	0.266	4.96765e-238	8
Hbb-bs	1.45982e-241	1.72049	0.917	0.855	3.3557e-237	8
Fxyd2	6.76011e-239	1.77416	0.569	0.08	1.55395e-234	8
Nfkbiz	1.01401e-232	1.81259	0.725	0.218	2.3309e-228	8
Ltc4s	1.39693e-228	1.62224	0.514	0.062	3.21112e-224	8
Jun	9.5959e-224	1.62176	0.926	0.698	2.20581e-219	8
Hba-a1	2.37315e-207	1.7758	0.884	0.645	5.45516e-203	8
Hba-a2	1.29356e-187	1.73771	0.868	0.577	2.97352e-183	8
Clec10a	1.13026e-173	1.61413	0.49	0.108	2.59814e-169	8
AC160336.1	1.14412e-92	1.87911	0.571	0.263	2.62998e-88	8
Retnla	6.72452e-60	2.09706	0.151	0.015	1.54577e-55	8
Cd74	1.2672e-43	1.66385	0.695	0.597	2.91291e-39	8
Cd74	0	3.27867	0.966	0.588	0	9
H2-Eb1	0	3.09294	0.912	0.405	0	9
H2-Ab1	0	3.08486	0.934	0.451	0	9
H2-Aa	0	2.95161	0.937	0.474	0	9
H2-DMb1	0	2.13841	0.791	0.182	0	9
H2-DMa	0	1.71634	0.793	0.303	0	9
Lsp1	2.44586e-266	1.55243	0.882	0.429	5.6223e-262	9
Tnip3	8.26221e-258	1.69383	0.538	0.077	1.89923e-253	9
Cd209a	8.73717e-224	1.77122	0.301	0.012	2.00841e-219	9
Crip1	4.0122e-180	1.1983	0.995	0.927	9.22283e-176	9
Klrd1	1.55229e-175	1.2863	0.252	0.012	3.56826e-171	9
Mgl2	1.9282e-167	1.81363	0.287	0.028	4.43236e-163	9
Gm2a	3.44626e-163	1.11888	0.88	0.61	7.92192e-159	9
Malt1	1.0361e-143	1.29223	0.619	0.23	2.38168e-139	9
Retnla	1.85076e-136	4.11048	0.18	0.014	4.25435e-132	9
Lyz1	3.06206e-124	2.83635	0.204	0.058	7.03875e-120	9
Ifitm1	2.2821e-122	2.3748	0.337	0.127	5.24587e-118	9
Cytip	9.43381e-120	1.11329	0.748	0.323	2.16855e-115	9
Naaa	2.7559e-109	1.11511	0.549	0.195	6.33499e-105	9
Il1b	5.00951e-51	1.33002	0.456	0.206	1.15154e-46	9
Igfbp5	3.97899e-174	2.28166	0.554	0.08	9.1465e-170	10
Itm2a	1.16479e-146	2.00499	0.636	0.153	2.67749e-142	10
Peg3	1.11802e-97	1.45902	0.443	0.046	2.56998e-93	10
Mest	9.98572e-94	1.58856	0.491	0.085	2.29542e-89	10
Dag1	2.25548e-81	1.36859	0.5	0.18	5.18467e-77	10
Sparc	7.52804e-76	1.34443	0.837	0.473	1.73047e-71	10
Nedd4	4.46094e-71	1.33756	0.53	0.143	1.02544e-66	10
Cd200	1.38878e-70	1.16866	0.358	0.043	3.19239e-66	10
Cdkn1c	2.44111e-68	1.53235	0.292	0.054	5.61139e-64	10
Cald1	5.78876e-68	1.28064	0.467	0.098	1.33066e-63	10
Zbtb20	1.38574e-67	1.36175	0.56	0.215	3.1854e-63	10
Crip2	2.8064e-67	1.15504	0.401	0.078	6.45107e-63	10
Mt2	6.77442e-62	1.47147	0.633	0.297	1.55724e-57	10
Gpx3	3.25398e-60	1.29087	0.443	0.111	7.47993e-56	10
Cnn3	8.40873e-56	1.03711	0.358	0.068	1.93291e-51	10
Gm10260	2.75714e-47	1.26861	0.62	0.225	6.33784e-43	10
Nfia	8.68987e-44	1.04224	0.355	0.079	1.99754e-39	10
Col1a2	2.52162e-40	1.2421	0.795	0.491	5.79644e-36	10
2410006H16Rik	4.2204e-39	1.15847	0.714	0.423	9.70143e-35	10
Ighm	2.71378e-06	1.29422	0.069	0.158	0.0623818	10
Stmn1	0	1.91644	0.814	0.226	0	11
Birc5	0	1.6831	0.599	0.051	0	11
H2afz	4.11901e-242	1.13212	0.997	0.924	9.46837e-238	11
Mki67	9.13725e-210	1.3354	0.444	0.051	2.10038e-205	11
Ccnb2	1.78243e-199	1.19769	0.413	0.036	4.09727e-195	11
Cdca3	3.48128e-194	1.06651	0.406	0.039	8.00241e-190	11
Ube2c	2.87728e-192	1.22116	0.422	0.055	6.614e-188	11
Pclaf	3.59308e-179	1.24908	0.468	0.06	8.25941e-175	11
Hmgb2	1.64114e-176	1.50188	0.782	0.46	3.7725e-172	11
Racgap1	6.70117e-176	1.01555	0.382	0.041	1.5404e-171	11
Hmgb1	1.1612e-168	1.03996	0.92	0.742	2.66925e-164	11
Tubb5	1.9615e-160	1.03473	0.9	0.729	4.5089e-156	11
Cks1b	2.04719e-150	1.10626	0.51	0.119	4.70587e-146	11
Top2a	1.28632e-131	1.12617	0.371	0.062	2.95687e-127	11
Nucks1	4.56903e-120	1.02045	0.713	0.424	1.05028e-115	11
H2afv	5.26029e-119	1.10136	0.636	0.306	1.20918e-114	11
Tuba1b	6.15369e-108	0.954499	0.792	0.547	1.41455e-103	11
Cenpa	2.89919e-104	1.02728	0.565	0.262	6.66437e-100	11
Hist1h2ap	1.6685e-102	0.950639	0.236	0.03	3.83537e-98	11
Hmgn2	3.22093e-101	0.988457	0.538	0.226	7.40395e-97	11
