## Supplementary Table 3 for "Pro-inflammatory macrophages impair skeletal muscle regeneration in ischemic-damaged limbs by inducing precocious differentiation of satellite cells"

### Sheet: Sheet1
geneName	baseMean	log2FoldChange	lfcSE	stat	pvalue	padj	annotation
Rpl29	2549.83	3.00996	0.159133	18.9147	8.62702e-80	1.32712e-76	C57BL/6 up
AI506816	656.179	5.12694	0.282261	18.1638	9.97853e-74	1.06271e-70	C57BL/6 up
Rpl26	5326.15	2.99491	0.172257	17.3863	1.04773e-67	9.06612e-65	C57BL/6 up
Fblim1	566.868	3.73072	0.255537	14.5995	2.82864e-48	1.78012e-45	C57BL/6 up
Sik1	1265.78	2.53953	0.174214	14.577	3.93174e-48	2.36673e-45	C57BL/6 up
Ubc	2403.43	2.68217	0.185778	14.4375	3.00698e-47	1.73465e-44	C57BL/6 up
Padi4	339.203	4.52039	0.314297	14.3825	6.66033e-47	3.68849e-44	C57BL/6 up
Slc13a3	390.862	5.90338	0.424123	13.919	4.8542e-44	2.58486e-41	C57BL/6 up
Slamf7	512.736	3.17007	0.229376	13.8204	1.91949e-43	9.84271e-41	C57BL/6 up
Arhgap19	488.469	3.24498	0.240839	13.4736	2.23539e-41	1.06721e-38	C57BL/6 up
Odc1	3077.66	2.06649	0.163155	12.6658	9.14279e-37	3.723e-34	C57BL/6 up
Gdf15	243.368	4.97057	0.395705	12.5613	3.44666e-36	1.3634e-33	C57BL/6 up
C1qb	8893.43	2.67995	0.2221	12.0664	1.58973e-33	5.79207e-31	C57BL/6 up
Qpct	568.559	2.76678	0.247172	11.1937	4.37634e-29	1.44481e-26	C57BL/6 up
Gm1966	174.059	5.01789	0.46532	10.7837	4.1085e-27	1.21026e-24	C57BL/6 up
Gpnmb	13734.8	2.00395	0.193396	10.3619	3.69688e-25	9.84294e-23	C57BL/6 up
Tjp2	234.205	2.92894	0.283294	10.3389	4.70031e-25	1.22784e-22	C57BL/6 up
Vill	189.726	6.14431	0.59888	10.2597	1.0707e-24	2.74516e-22	C57BL/6 up
Rps2	7914.37	1.79113	0.178755	10.0201	1.24423e-23	2.91973e-21	C57BL/6 up
Fabp5	11591.9	1.60995	0.163852	9.82561	8.73421e-23	1.95041e-20	C57BL/6 up
Gdf3	373.942	2.77631	0.293347	9.46426	2.9565e-21	6.20194e-19	C57BL/6 up
Rpl35a	2833.65	1.6418	0.181785	9.03154	1.69272e-19	3.30081e-17	C57BL/6 up
Tspan32	113.161	3.91467	0.437975	8.93812	3.95848e-19	7.50755e-17	C57BL/6 up
Ncapg2	588.4	1.91901	0.215245	8.91547	4.8576e-19	8.96713e-17	C57BL/6 up
Sirpb1c	818.105	1.74684	0.200811	8.69893	3.35034e-18	5.79818e-16	C57BL/6 up
Mid1	127.279	4.89398	0.56905	8.60026	7.95359e-18	1.2955e-15	C57BL/6 up
Rplp0	15407	1.53391	0.178999	8.56937	1.04049e-17	1.67507e-15	C57BL/6 up
Rab7b	3081.78	1.31766	0.154316	8.53867	1.35776e-17	2.16071e-15	C57BL/6 up
Fam49a	308.989	2.12531	0.250175	8.4953	1.97419e-17	3.10598e-15	C57BL/6 up
Rpl30	3035.07	1.80835	0.21344	8.4724	2.40389e-17	3.69799e-15	C57BL/6 up
Padi2	118.038	3.2054	0.387846	8.26462	1.40141e-16	2.08629e-14	C57BL/6 up
Plekhg1	99.8872	3.82819	0.4634	8.26111	1.44326e-16	2.12574e-14	C57BL/6 up
Tppp3	525.757	2.12595	0.260973	8.14626	3.75361e-16	5.30293e-14	C57BL/6 up
Atp6v0c	6299.34	1.2692	0.156019	8.13489	4.12306e-16	5.70837e-14	C57BL/6 up
Phlda3	141.939	2.90742	0.37352	7.78385	7.03521e-15	8.61969e-13	C57BL/6 up
Mocs1	167.999	2.32597	0.301613	7.71178	1.24074e-14	1.50684e-12	C57BL/6 up
Tlr9	256.007	2.13798	0.277318	7.70952	1.26294e-14	1.52047e-12	C57BL/6 up
Pira2	285.2	1.83769	0.239536	7.67188	1.69493e-14	2.02295e-12	C57BL/6 up
C5ar2	130.516	2.61848	0.341849	7.65975	1.86298e-14	2.18302e-12	C57BL/6 up
Ankhd1	884.855	1.75429	0.23044	7.61276	2.68308e-14	3.0956e-12	C57BL/6 up
Cd74	7064.77	1.43531	0.188608	7.61003	2.74037e-14	3.13557e-12	C57BL/6 up
C1qc	4703.85	1.72349	0.226698	7.60258	2.90288e-14	3.2943e-12	C57BL/6 up
Abcg3	170.8	2.46487	0.324849	7.58773	3.25568e-14	3.63507e-12	C57BL/6 up
H2-DMb1	238.502	2.36545	0.313235	7.55169	4.29645e-14	4.72099e-12	C57BL/6 up
Tpm3	6978.38	1.18018	0.157206	7.50723	6.03894e-14	6.5834e-12	C57BL/6 up
Rps18	5844.4	1.48873	0.199259	7.47132	7.93954e-14	8.58773e-12	C57BL/6 up
Steap3	990.277	1.63765	0.223975	7.31178	2.63622e-13	2.72377e-11	C57BL/6 up
Ifi206	81.2133	3.48529	0.481087	7.24461	4.33687e-13	4.4477e-11	C57BL/6 up
Tns1	1401.55	1.19964	0.165757	7.23736	4.57514e-13	4.65756e-11	C57BL/6 up
Hmgn2	509.731	1.44573	0.20118	7.18626	6.65892e-13	6.5852e-11	C57BL/6 up
Ifi213	79.1188	3.57071	0.497586	7.17606	7.17475e-13	7.04499e-11	C57BL/6 up
H2-Ab1	3392.65	1.45181	0.202994	7.152	8.55252e-13	8.28039e-11	C57BL/6 up
Psd3	710.163	1.51901	0.212426	7.15077	8.62903e-13	8.29645e-11	C57BL/6 up
Pparg	286.424	1.64768	0.230816	7.13852	9.43431e-13	9.00814e-11	C57BL/6 up
Ighm	187.87	2.45612	0.347753	7.06283	1.6314e-12	1.51589e-10	C57BL/6 up
Plxnd1	1417.38	1.18588	0.167998	7.05893	1.67795e-12	1.54874e-10	C57BL/6 up
Osbpl3	200.314	1.84727	0.268126	6.88953	5.59751e-12	5.0652e-10	C57BL/6 up
H2-Eb1	1790.43	1.34753	0.196199	6.86819	6.50237e-12	5.80809e-10	C57BL/6 up
mt-Nd3	72.0111	3.45736	0.503369	6.86845	6.49022e-12	5.80809e-10	C57BL/6 up
Cyfip2	923.029	1.38629	0.201935	6.86503	6.64753e-12	5.89968e-10	C57BL/6 up
Cep250	451.021	1.41476	0.206137	6.86322	6.7324e-12	5.93695e-10	C57BL/6 up
Sirpb1b	157.155	2.14266	0.313606	6.83232	8.35524e-12	7.32141e-10	C57BL/6 up
Tob2	2343.56	1.13915	0.166792	6.82971	8.50839e-12	7.40872e-10	C57BL/6 up
G530011O06Rik	139.547	9.95782	1.46967	6.77553	1.23953e-11	1.05934e-09	C57BL/6 up
Gas7	2836.19	1.03787	0.153613	6.75641	1.41454e-11	1.20149e-09	C57BL/6 up
Abca9	141.219	2.20212	0.327472	6.72461	1.76058e-11	1.47728e-09	C57BL/6 up
Gm34084	61.1194	3.96765	0.594934	6.66905	2.57459e-11	2.1473e-09	C57BL/6 up
Itga6	420.68	1.39061	0.210193	6.61589	3.69313e-11	3.06176e-09	C57BL/6 up
Mfge8	477.059	1.81169	0.274972	6.58864	4.43868e-11	3.63631e-09	C57BL/6 up
Chil3	1537.33	1.60191	0.244123	6.56189	5.31287e-11	4.32687e-09	C57BL/6 up
C5ar1	5843.48	1.06392	0.162419	6.55047	5.7358e-11	4.64399e-09	C57BL/6 up
Alas1	784.268	1.20121	0.18628	6.44843	1.13018e-10	8.84028e-09	C57BL/6 up
5830417I10Rik	61.148	3.45181	0.536732	6.43116	1.2663e-10	9.79435e-09	C57BL/6 up
Tmem181a	469.272	1.45492	0.227208	6.40348	1.51873e-10	1.1617e-08	C57BL/6 up
Plbd1	903.343	1.39198	0.217778	6.39173	1.64019e-10	1.2409e-08	C57BL/6 up
Zdhhc5	433.464	1.28327	0.204308	6.28105	3.36298e-10	2.48987e-08	C57BL/6 up
Rpl21	5743.28	1.23179	0.19719	6.24668	4.1927e-10	3.07132e-08	C57BL/6 up
H2-Aa	3012.61	1.14485	0.184178	6.21599	5.10026e-10	3.67777e-08	C57BL/6 up
Nr1h3	384.807	1.56681	0.252782	6.19828	5.70841e-10	4.09497e-08	C57BL/6 up
Cd244a	225.629	1.57805	0.25496	6.18939	6.03958e-10	4.3102e-08	C57BL/6 up
Frmd4b	648.178	1.13926	0.184507	6.17462	6.6324e-10	4.709e-08	C57BL/6 up
Cd276	258.794	1.88461	0.308645	6.10609	1.02104e-09	7.10366e-08	C57BL/6 up
Rps4l	103.392	2.3618	0.388833	6.07407	1.24706e-09	8.63277e-08	C57BL/6 up
Angptl2	577.335	1.20552	0.198748	6.06555	1.31504e-09	9.05805e-08	C57BL/6 up
Nlrp1c-ps	60.2838	5.68934	0.940777	6.04749	1.47122e-09	1.00837e-07	C57BL/6 up
Rnps1	400.344	1.32233	0.219226	6.03182	1.62127e-09	1.09495e-07	C57BL/6 up
Cdca3	163.483	1.79219	0.299629	5.98138	2.21257e-09	1.47036e-07	C57BL/6 up
Ly6a	174.868	1.87696	0.316755	5.92561	3.11147e-09	2.02246e-07	C57BL/6 up
Mki67	676.904	1.55123	0.262392	5.91189	3.38202e-09	2.17787e-07	C57BL/6 up
Bst2	1450.61	1.47536	0.250713	5.88467	3.98845e-09	2.53303e-07	C57BL/6 up
Cox15	316.826	1.27954	0.219594	5.82686	5.64806e-09	3.53835e-07	C57BL/6 up
Ncapd2	321.253	1.55112	0.267301	5.8029	6.51761e-09	4.02841e-07	C57BL/6 up
Lyve1	107.076	2.20971	0.381076	5.7986	6.68697e-09	4.11471e-07	C57BL/6 up
Tmem120a	881.581	1.18619	0.204638	5.79655	6.76934e-09	4.14697e-07	C57BL/6 up
Tnks	742.188	1.14875	0.198472	5.788	7.12279e-09	4.32522e-07	C57BL/6 up
Tmem176b	163.472	1.78243	0.308003	5.78707	7.16264e-09	4.33043e-07	C57BL/6 up
Ahcy	399.34	1.29558	0.223937	5.78546	7.23153e-09	4.35306e-07	C57BL/6 up
Dppa3	49.8224	3.22908	0.558853	5.77805	7.55716e-09	4.49051e-07	C57BL/6 up
Lacc1	123.612	1.82405	0.315666	5.7784	7.54133e-09	4.49051e-07	C57BL/6 up
Ccnb2	247.122	1.57998	0.274373	5.75853	8.48483e-09	4.99883e-07	C57BL/6 up
Iqgap2	683.615	1.02298	0.180185	5.67738	1.36777e-08	8.02403e-07	C57BL/6 up
Hmga1	1012.58	1.16576	0.20544	5.67446	1.39124e-08	8.12731e-07	C57BL/6 up
Fgd2	294.359	1.31213	0.231378	5.67091	1.42042e-08	8.2629e-07	C57BL/6 up
Junos	93.1668	2.17903	0.385144	5.6577	1.53412e-08	8.88696e-07	C57BL/6 up
Ly6a2	54.3781	6.15383	1.09773	5.60596	2.0711e-08	1.18001e-06	C57BL/6 up
Stmn1	235.717	1.68603	0.301945	5.58392	2.35158e-08	1.32348e-06	C57BL/6 up
Trim36	155.73	1.62671	0.292683	5.55794	2.72971e-08	1.53007e-06	C57BL/6 up
Card11	89.9242	2.11228	0.381001	5.54401	2.95621e-08	1.65035e-06	C57BL/6 up
Fabp4	495.126	1.50507	0.271775	5.53794	3.06054e-08	1.70173e-06	C57BL/6 up
Gpr176	102.687	2.02679	0.366331	5.53268	3.15368e-08	1.73955e-06	C57BL/6 up
Lrrc25	1263.11	1.12925	0.204088	5.53314	3.14549e-08	1.73955e-06	C57BL/6 up
Gask1b	261.638	1.34922	0.245093	5.50495	3.69276e-08	2.00495e-06	C57BL/6 up
Ndst1	315.177	1.20669	0.219713	5.49211	3.9717e-08	2.13962e-06	C57BL/6 up
Dynlt1a	105.647	2.02866	0.372698	5.44317	5.2342e-08	2.7606e-06	C57BL/6 up
Dusp7	212.197	1.4362	0.263986	5.44046	5.31427e-08	2.77645e-06	C57BL/6 up
Rps6ka2	271.931	1.26791	0.234847	5.39886	6.70645e-08	3.43892e-06	C57BL/6 up
Gm26782	52.7818	2.92993	0.544225	5.38367	7.29825e-08	3.68775e-06	C57BL/6 up
Acss1	320.108	1.22158	0.227455	5.37067	7.84457e-08	3.94938e-06	C57BL/6 up
Pdlim1	148.504	1.69579	0.315809	5.36966	7.88873e-08	3.95723e-06	C57BL/6 up
F11r	144.284	1.74438	0.324981	5.36765	7.97677e-08	3.98695e-06	C57BL/6 up
Bub1b	206.933	1.41904	0.266	5.33475	9.56776e-08	4.68076e-06	C57BL/6 up
Lgals3	38035.1	1.04582	0.196288	5.32798	9.93105e-08	4.84139e-06	C57BL/6 up
Ramp1	73.8454	2.44116	0.459348	5.31439	1.07017e-07	5.16253e-06	C57BL/6 up
Hdac9	264.846	1.30536	0.246608	5.29327	1.2015e-07	5.69682e-06	C57BL/6 up
Tdg	261.013	1.24612	0.238002	5.23575	1.64318e-07	7.68576e-06	C57BL/6 up
Pctp	360.027	1.17184	0.225051	5.207	1.91913e-07	8.88641e-06	C57BL/6 up
Adgre5	892.272	1.24871	0.240026	5.2024	1.96727e-07	9.07893e-06	C57BL/6 up
Slc25a51	641.167	1.00949	0.194233	5.19729	2.0221e-07	9.301e-06	C57BL/6 up
Eif2ak4	281.668	1.25042	0.240847	5.19175	2.08323e-07	9.49245e-06	C57BL/6 up
Ercc1	117.995	1.82265	0.353589	5.15472	2.54013e-07	1.1526e-05	C57BL/6 up
Trim12a	67.2813	7.4615	1.44783	5.15357	2.55579e-07	1.1526e-05	C57BL/6 up
Mcm5	1077.15	1.30026	0.252297	5.15368	2.55428e-07	1.1526e-05	C57BL/6 up
Mcm6	1922.36	1.3032	0.253918	5.13239	2.86089e-07	1.28601e-05	C57BL/6 up
Dglucy	255.304	1.44791	0.283415	5.10882	3.24176e-07	1.4525e-05	C57BL/6 up
Nptx1	160.587	1.63141	0.320213	5.09476	3.49184e-07	1.54951e-05	C57BL/6 up
Uhrf1	623.729	1.21558	0.238954	5.08707	3.63645e-07	1.60852e-05	C57BL/6 up
Fggy	116.723	1.70036	0.335182	5.07295	3.91694e-07	1.72159e-05	C57BL/6 up
Parp3	336.801	1.14879	0.227922	5.04029	4.64824e-07	2.02374e-05	C57BL/6 up
Lpl	8397.79	2.56908	0.509836	5.03902	4.67922e-07	2.03084e-05	C57BL/6 up
Spint1	49.2817	2.82663	0.561899	5.03049	4.89231e-07	2.10354e-05	C57BL/6 up
Blnk	796.706	1.05153	0.209319	5.02358	5.07171e-07	2.16722e-05	C57BL/6 up
Tk1	360.327	1.35605	0.271052	5.0029	5.64728e-07	2.39836e-05	C57BL/6 up
Nedd4l	459.467	1.08044	0.216086	5.00003	5.73226e-07	2.42701e-05	C57BL/6 up
Parvg	613.138	1.01212	0.202622	4.99513	5.87956e-07	2.48178e-05	C57BL/6 up
Epsti1	350.922	1.21901	0.246842	4.93844	7.87507e-07	3.27418e-05	C57BL/6 up
Kif13b	870.851	1.10528	0.2243	4.92768	8.32126e-07	3.4288e-05	C57BL/6 up
Aoah	167.353	1.44899	0.294354	4.92259	8.54047e-07	3.49831e-05	C57BL/6 up
Sprtn	258.905	1.24791	0.253695	4.91892	8.70232e-07	3.55409e-05	C57BL/6 up
Ace	144.214	1.6971	0.345343	4.91426	8.91205e-07	3.60782e-05	C57BL/6 up
Racgap1	432.276	1.25243	0.254966	4.91216	9.00793e-07	3.636e-05	C57BL/6 up
Pnp	850.972	1.00744	0.20709	4.86477	1.14591e-06	4.5721e-05	C57BL/6 up
Jup	179.576	1.32123	0.272288	4.85234	1.22012e-06	4.84026e-05	C57BL/6 up
Mpc1	328.084	1.03581	0.215503	4.80646	1.53627e-06	5.97462e-05	C57BL/6 up
Wdr62	312.644	1.19975	0.249738	4.80403	1.55502e-06	6.0306e-05	C57BL/6 up
Slc46a3	159.571	1.58524	0.333098	4.75908	1.94477e-06	7.37682e-05	C57BL/6 up
Pak1	330.212	1.09328	0.230896	4.73495	2.19107e-06	8.22095e-05	C57BL/6 up
Stra6l	227.123	1.16111	0.247495	4.69145	2.71274e-06	0.000100691	C57BL/6 up
Slco2b1	429.996	1.09258	0.233599	4.67717	2.90856e-06	0.000107671	C57BL/6 up
Kcnn4	2252.44	1.09572	0.234896	4.6647	3.09065e-06	0.000113201	C57BL/6 up
C1qa	3242.35	1.12658	0.243039	4.63538	3.56288e-06	0.000127793	C57BL/6 up
Rrm1	803.418	1.09611	0.236562	4.63352	3.59508e-06	0.000128615	C57BL/6 up
BC048403	53.3282	2.15962	0.469602	4.59882	4.24886e-06	0.000150065	C57BL/6 up
Sulf2	1236.85	1.04004	0.22654	4.59099	4.41148e-06	0.000155412	C57BL/6 up
Ccnb1	297.421	1.10707	0.241748	4.57944	4.66226e-06	0.000163415	C57BL/6 up
Aldh7a1	159.891	1.25834	0.276249	4.55511	5.23594e-06	0.000181683	C57BL/6 up
Trmo	59.4871	2.1755	0.477662	4.55449	5.25133e-06	0.000181761	C57BL/6 up
Cdca7l	169.105	1.37435	0.302057	4.54997	5.36535e-06	0.000184784	C57BL/6 up
Prc1	156.536	1.40391	0.30974	4.53256	5.82739e-06	0.000198506	C57BL/6 up
Mgl2	37.1578	3.30688	0.73097	4.52396	6.06938e-06	0.000205957	C57BL/6 up
Axl	195.016	1.48331	0.32795	4.52299	6.09715e-06	0.000206394	C57BL/6 up
Aqp1	56.8766	2.99602	0.665515	4.5018	6.73795e-06	0.000225331	C57BL/6 up
Slamf8	109.814	1.48605	0.330709	4.49353	7.00516e-06	0.000233702	C57BL/6 up
Col1a1	234.315	1.56248	0.348986	4.47719	7.56333e-06	0.000251113	C57BL/6 up
Mbnl3	57.6968	1.98307	0.444429	4.46205	8.11782e-06	0.000267598	C57BL/6 up
Abcg1	801.753	1.20368	0.269989	4.45827	8.26227e-06	0.000271713	C57BL/6 up
Dhx34	245.659	1.0784	0.243013	4.4376	9.09674e-06	0.000297039	C57BL/6 up
Ccna2	289.952	1.33304	0.301993	4.41414	1.01413e-05	0.000327287	C57BL/6 up
Gm21887	62.5223	2.36273	0.5362	4.40644	1.05085e-05	0.000335296	C57BL/6 up
Fbxo21	174.278	1.294	0.293664	4.40639	1.05105e-05	0.000335296	C57BL/6 up
Kif11	151.459	1.39434	0.316381	4.40714	1.04744e-05	0.000335296	C57BL/6 up
Gm15726	18.6007	7.06677	1.6219	4.35709	1.31803e-05	0.000415675	C57BL/6 up
Kifc1	83.1422	1.85205	0.428245	4.32474	1.52713e-05	0.000475559	C57BL/6 up
Rad51	124.219	1.36579	0.315904	4.32346	1.53604e-05	0.000476827	C57BL/6 up
Plk1	145.612	1.30851	0.30317	4.31609	1.58815e-05	0.000491901	C57BL/6 up
Rgcc	984.204	1.04383	0.242771	4.29965	1.71065e-05	0.000525142	C57BL/6 up
Nod1	200.482	1.15798	0.269799	4.29202	1.77056e-05	0.000541135	C57BL/6 up
Nxpe1-ps	28.1383	3.37515	0.787372	4.2866	1.81429e-05	0.000553278	C57BL/6 up
Gm45640	62.8591	1.84443	0.430991	4.27951	1.87302e-05	0.000566201	C57BL/6 up
Bsn	75.1084	1.68009	0.39344	4.27027	1.95233e-05	0.000587608	C57BL/6 up
Gadd45gip1	111.417	1.48457	0.351	4.22955	2.34156e-05	0.000692712	C57BL/6 up
Hpgd	36.3057	2.71457	0.64284	4.22279	2.413e-05	0.000712323	C57BL/6 up
Cd40	237.973	1.04121	0.247659	4.20421	2.61997e-05	0.000762047	C57BL/6 up
Mcoln3	38.5946	2.56856	0.612616	4.19277	2.7557e-05	0.000794846	C57BL/6 up
Snhg6	119.859	1.33725	0.319129	4.19033	2.78548e-05	0.000799263	C57BL/6 up
Kif23	144.699	1.20697	0.288053	4.1901	2.78833e-05	0.000799263	C57BL/6 up
Cyp2s1	94.622	1.75951	0.422448	4.16505	3.11288e-05	0.000875972	C57BL/6 up
Rnf145	306.276	1.01492	0.244373	4.15315	3.2793e-05	0.000917211	C57BL/6 up
Asap2	74.2873	1.67897	0.405041	4.14519	3.39538e-05	0.000942066	C57BL/6 up
Wfs1	177.216	1.13186	0.273116	4.14425	3.40931e-05	0.000944037	C57BL/6 up
Mcm3	1281.95	1.00961	0.244088	4.13625	3.53035e-05	0.000969795	C57BL/6 up
Chn2	69.4411	1.81242	0.438728	4.13107	3.6108e-05	0.000987975	C57BL/6 up
Kif18b	57.4322	1.8415	0.446903	4.12057	3.77932e-05	0.00102597	C57BL/6 up
Chaf1b	186.46	1.1353	0.279634	4.05996	4.9082e-05	0.00129683	C57BL/6 up
Nradd	36.0897	2.38819	0.588662	4.05698	4.9712e-05	0.00131098	C57BL/6 up
Cd300e	43.2903	2.13307	0.527222	4.04586	5.21304e-05	0.00136436	C57BL/6 up
Trim5	21.3523	4.76858	1.17936	4.04336	5.26897e-05	0.0013751	C57BL/6 up
Cmbl	69.2399	1.72284	0.427547	4.0296	5.58724e-05	0.00144589	C57BL/6 up
Ang	139.896	1.24988	0.310667	4.02322	5.74078e-05	0.0014801	C57BL/6 up
2610507I01Rik	21.5868	4.77051	1.18561	4.02366	5.73011e-05	0.0014801	C57BL/6 up
Top2a	602.689	1.07374	0.267393	4.01558	5.92992e-05	0.00152477	C57BL/6 up
Gm47603	169.676	1.3173	0.328097	4.01497	5.94538e-05	0.00152477	C57BL/6 up
Gm9733	74.248	1.73137	0.432383	4.00425	6.22148e-05	0.00159217	C57BL/6 up
4930523C07Rik	63.7716	1.76687	0.442723	3.9909	6.58218e-05	0.00167827	C57BL/6 up
Ear2	71.8989	1.65928	0.415982	3.98882	6.6403e-05	0.00168998	C57BL/6 up
C1qtnf12	91.4693	1.51418	0.379817	3.98661	6.70251e-05	0.00170083	C57BL/6 up
Gm47283	787.803	2.93493	0.736231	3.98643	6.7075e-05	0.00170083	C57BL/6 up
Slc25a28	141.087	1.23394	0.310594	3.97285	7.1019e-05	0.00178994	C57BL/6 up
Pkmyt1	107.964	1.39165	0.350642	3.96888	7.22126e-05	0.0018139	C57BL/6 up
Mcm7	721.421	1.01448	0.256144	3.96061	7.47588e-05	0.00187167	C57BL/6 up
Clybl	55.3797	1.78498	0.453474	3.93624	8.27683e-05	0.00205363	C57BL/6 up
Lpin1	73.6169	1.54099	0.392007	3.93103	8.45813e-05	0.00209486	C57BL/6 up
Clec4b1	76.6228	1.7392	0.447521	3.88631	0.000101781	0.00249409	C57BL/6 up
Tpx2	223.199	1.01372	0.260961	3.88457	0.000102511	0.00250753	C57BL/6 up
Itpr1	283.318	1.09995	0.284837	3.8617	0.000112602	0.00270654	C57BL/6 up
Igf1	623.591	2.32422	0.60309	3.85385	0.000116273	0.00277551	C57BL/6 up
Polr3h	134.409	1.14119	0.296099	3.85409	0.000116159	0.00277551	C57BL/6 up
Mpp7	151.718	2.7557	0.716035	3.84855	0.000118817	0.00283137	C57BL/6 up
Cd5l	186.988	1.44071	0.375882	3.83288	0.000126653	0.00298215	C57BL/6 up
Cryba4	66.9084	1.66388	0.434874	3.82612	0.000130178	0.00305477	C57BL/6 up
Gtse1	76.6179	1.48689	0.391309	3.79978	0.000144823	0.00335858	C57BL/6 up
Polr1b	167.147	1.06419	0.28081	3.78973	0.000150814	0.00349167	C57BL/6 up
Fgfr1	151.954	1.19305	0.317151	3.76178	0.000168709	0.00385104	C57BL/6 up
A430019L02Rik	53.5127	1.9059	0.511184	3.7284	0.000192696	0.00430303	C57BL/6 up
Cars2	166.391	1.0423	0.27978	3.72541	0.000194995	0.0043334	C57BL/6 up
Map3k6	88.7791	1.33369	0.358078	3.72457	0.000195649	0.00433403	C57BL/6 up
B3gnt3	86.6774	1.56622	0.423811	3.69556	0.000219399	0.0047987	C57BL/6 up
Gm3325	10.199	6.18036	1.67726	3.68479	0.000228892	0.0049671	C57BL/6 up
Dlgap5	171.866	1.01288	0.276407	3.66446	0.000247856	0.00531203	C57BL/6 up
A730017L22Rik	16.9025	4.41657	1.21273	3.64184	0.000270692	0.00573047	C57BL/6 up
Tmem176a	64.343	1.61288	0.444229	3.63074	0.000282607	0.00596446	C57BL/6 up
Npy	154.435	1.42814	0.394969	3.61584	0.000299381	0.00628237	C57BL/6 up
Ube2c	197.693	1.2836	0.356587	3.59969	0.000318597	0.00664303	C57BL/6 up
Uba52	140.355	1.06386	0.296718	3.58543	0.000336529	0.00695409	C57BL/6 up
H2ac4	18.6053	3.47376	0.981439	3.53945	0.000400954	0.00817692	C57BL/6 up
Psrc1	16.2101	3.73641	1.05618	3.53766	0.000403688	0.00820715	C57BL/6 up
Foxm1	115.375	1.33624	0.381977	3.49823	0.000468351	0.00926331	C57BL/6 up
Ccsap	47.8894	1.69189	0.4874	3.47126	0.000518023	0.0100449	C57BL/6 up
Gm42047	62.1283	1.86487	0.537554	3.46918	0.000522056	0.0100948	C57BL/6 up
Nlrp1a	59.9302	1.55866	0.450329	3.46115	0.00053787	0.0103232	C57BL/6 up
Pbk	110.289	1.20713	0.349926	3.44967	0.000561268	0.0106595	C57BL/6 up
Slc36a2	39.0351	2.16957	0.629611	3.44589	0.000569182	0.0107508	C57BL/6 up
Pclaf	191.974	1.1335	0.32945	3.44059	0.000580456	0.0109307	C57BL/6 up
Atp10a	118.152	1.1022	0.321186	3.43167	0.000599882	0.0112539	C57BL/6 up
Gm20056	128.11	1.07264	0.313007	3.42689	0.000610545	0.0114384	C57BL/6 up
Zfp948	92.3424	1.16808	0.343805	3.39751	0.000680015	0.0125531	C57BL/6 up
Gm7180	50.0472	1.61254	0.477473	3.37723	0.000732186	0.0133383	C57BL/6 up
Sumf2	126.758	1.04659	0.310978	3.36547	0.000764124	0.0138509	C57BL/6 up
Trim34a	61.5243	1.46443	0.435142	3.3654	0.000764324	0.0138509	C57BL/6 up
Cdca8	205.738	1.12774	0.335537	3.36099	0.000776633	0.0140555	C57BL/6 up
Ncapg	79.1608	1.34386	0.399902	3.36046	0.000778121	0.0140641	C57BL/6 up
Gm49759	257.797	1.00524	0.30131	3.33625	0.000849182	0.0151503	C57BL/6 up
Srp54a	28.9359	2.0473	0.616238	3.32226	0.000892923	0.0158088	C57BL/6 up
Gramd4	120.164	1.09123	0.331213	3.29465	0.000985431	0.0170328	C57BL/6 up
Fam83f	101.05	1.10324	0.335833	3.2851	0.00101947	0.0174686	C57BL/6 up
Gm43009	41.0123	1.81182	0.551722	3.28394	0.00102368	0.017519	C57BL/6 up
Stxbp6	152.087	1.02351	0.31276	3.27252	0.00106594	0.018041	C57BL/6 up
Gm37033	97.7597	1.19927	0.366546	3.27182	0.00106857	0.0180418	C57BL/6 up
Mybl2	105.523	1.10801	0.343592	3.22479	0.00126067	0.0207292	C57BL/6 up
Fignl1	129.863	1.10822	0.345666	3.20606	0.00134567	0.0219703	C57BL/6 up
Gpr34	73.3655	1.36703	0.433624	3.15257	0.0016184	0.0254622	C57BL/6 up
Gins2	212.863	1.02875	0.326299	3.15278	0.00161725	0.0254622	C57BL/6 up
Gm5086	30.9775	1.86153	0.594805	3.12964	0.00175021	0.0270626	C57BL/6 up
Rpl21-ps8	20.0304	2.61479	0.838257	3.11932	0.00181267	0.0277614	C57BL/6 up
Bod1	67.4319	1.2637	0.40789	3.09813	0.00194745	0.0294671	C57BL/6 up
Gm9396	69.3914	1.32025	0.428713	3.07956	0.0020731	0.0310292	C57BL/6 up
Cdca5	75.2229	1.1866	0.386331	3.07147	0.00213009	0.0315412	C57BL/6 up
Aunip	21.9474	2.17942	0.711893	3.06144	0.00220275	0.0324092	C57BL/6 up
Gm16580	109.97	1.00195	0.329224	3.04338	0.00233941	0.0341657	C57BL/6 up
Sorbs3	59.1769	1.26312	0.416799	3.03053	0.00244128	0.0352446	C57BL/6 up
Ndc80	99.0706	1.05011	0.346585	3.02986	0.00244666	0.0352854	C57BL/6 up
Adgrg1	48.116	1.52604	0.503816	3.02896	0.00245395	0.0353538	C57BL/6 up
Ticrr	96.9185	1.1608	0.38383	3.02426	0.00249238	0.0356477	C57BL/6 up
Melk	104.101	1.18669	0.395593	2.99977	0.0027018	0.0380921	C57BL/6 up
AA467197	35.3043	1.65089	0.552053	2.99046	0.0027856	0.0387211	C57BL/6 up
Gm13171	22.0456	2.28632	0.764427	2.9909	0.00278157	0.0387211	C57BL/6 up
Poc1a	96.6784	1.10559	0.370242	2.98613	0.00282531	0.0391555	C57BL/6 up
Kntc1	87.3413	1.05835	0.355902	2.97372	0.00294211	0.0406117	C57BL/6 up
Cdh24	25.7859	1.98701	0.668733	2.97131	0.00296536	0.0408105	C57BL/6 up
Gm6204	115.791	1.00092	0.342302	2.92409	0.00345462	0.0461671	C57BL/6 up
Hal	4186.37	-7.14994	0.207509	-34.4561	3.64598e-260	5.04786e-256	C57BL/6 down
Gm13394	1418.28	-8.20987	0.277981	-29.5339	1.05853e-191	7.32769e-188	C57BL/6 down
Eno1b	1048.7	-4.98327	0.19332	-25.7772	1.59627e-146	7.3668e-143	C57BL/6 down
Colec12	2053.77	-4.9981	0.216687	-23.066	1.01705e-117	3.52027e-114	C57BL/6 down
Gm4735	722.353	-4.73556	0.208939	-22.6648	9.97011e-114	2.76072e-110	C57BL/6 down
Ifi44	494.324	-6.419	0.295339	-21.7343	9.7173e-105	2.24227e-101	C57BL/6 down
Tpm3-rs7	1420.65	-4.53754	0.229623	-19.7608	6.47834e-87	1.28132e-83	C57BL/6 down
Gm15772	1288.81	-4.23518	0.223527	-18.9471	4.6653e-80	8.07388e-77	C57BL/6 down
Ppbp	1574.26	-3.70695	0.198491	-18.6757	7.81165e-78	1.08152e-74	C57BL/6 down
Gm15459	2470.4	-3.55836	0.194425	-18.302	7.9813e-75	1.00456e-71	C57BL/6 down
Ifi202b	517.569	-8.79331	0.48212	-18.2389	2.537e-74	2.92707e-71	C57BL/6 down
Hmga1b	275.221	-4.81427	0.27449	-17.539	7.22126e-69	7.14131e-66	C57BL/6 down
Rps2-ps10	335.21	-5.59799	0.320957	-17.4416	3.99077e-68	3.68348e-65	C57BL/6 down
Gm8730	1550.36	-3.57231	0.207173	-17.2431	1.26042e-66	1.0265e-63	C57BL/6 down
Atp6v0c-ps2	1494.27	-3.28883	0.191126	-17.2077	2.3247e-66	1.78808e-63	C57BL/6 down
Arg1	9746.47	-3.05576	0.189236	-16.1479	1.17529e-58	8.56414e-56	C57BL/6 down
Gm9625	547.69	-3.34724	0.208489	-16.0547	5.29761e-58	3.66727e-55	C57BL/6 down
H2-Q4	411.024	-3.30475	0.216591	-15.258	1.45587e-52	9.59832e-50	C57BL/6 down
Cxcl3	231.382	-4.03371	0.292048	-13.8118	2.16303e-43	1.06954e-40	C57BL/6 down
Arg2	460.721	-3.12098	0.236908	-13.1738	1.24177e-39	5.73078e-37	C57BL/6 down
Gm10499	154.488	-7.32333	0.566925	-12.9176	3.58022e-38	1.59897e-35	C57BL/6 down
H2-Ea-ps	365.435	-9.74895	0.761131	-12.8085	1.46923e-37	6.35671e-35	C57BL/6 down
Gm6166	545.542	-2.65349	0.20723	-12.8046	1.54562e-37	6.48459e-35	C57BL/6 down
Rps3a2	274.888	-3.79416	0.308088	-12.3152	7.50604e-35	2.8867e-32	C57BL/6 down
Pianp	337.176	-3.28424	0.269086	-12.2051	2.91804e-34	1.0919e-31	C57BL/6 down
Ch25h	654.025	-3.24348	0.284771	-11.3898	4.70195e-30	1.66919e-27	C57BL/6 down
S100a9	505.87	-2.28973	0.202462	-11.3094	1.17851e-29	4.07912e-27	C57BL/6 down
Pls3	332.06	-2.67049	0.238573	-11.1936	4.38295e-29	1.44481e-26	C57BL/6 down
Atp6v0e2	87.5648	-5.8401	0.522551	-11.1761	5.33649e-29	1.71823e-26	C57BL/6 down
Gm28438	98.1937	-5.94578	0.53444	-11.1253	9.45298e-29	2.97447e-26	C57BL/6 down
Gatm	2025.76	-2.53829	0.232881	-10.8995	1.15881e-27	3.56526e-25	C57BL/6 down
Cd163	1829.28	-1.98529	0.18262	-10.8712	1.58131e-27	4.7594e-25	C57BL/6 down
H2-Q1	87.5626	-6.87345	0.644956	-10.6572	1.61315e-26	4.65294e-24	C57BL/6 down
Slc28a2b	77.1056	-5.14416	0.486801	-10.5673	4.22652e-26	1.19421e-23	C57BL/6 down
Ifi44l	199.507	-9.26872	0.881321	-10.5169	7.2245e-26	2.00047e-23	C57BL/6 down
Mmp9	902.633	-2.04325	0.196574	-10.3943	2.63181e-25	7.1446e-23	C57BL/6 down
Aig1	419.216	-2.15803	0.210956	-10.2297	1.45911e-24	3.67298e-22	C57BL/6 down
Gm4875	75.6482	-4.31128	0.428729	-10.056	8.64783e-24	2.13802e-21	C57BL/6 down
Eno2	369.807	-2.53773	0.252891	-10.0349	1.07087e-23	2.60108e-21	C57BL/6 down
Ada	391.694	-2.2913	0.22847	-10.0289	1.13792e-23	2.7163e-21	C57BL/6 down
Gm8210	102.8	-7.90867	0.795634	-9.94009	2.78583e-23	6.4283e-21	C57BL/6 down
Jaml	103.534	-3.73598	0.378403	-9.87304	5.44878e-23	1.23669e-20	C57BL/6 down
Tmem181c-ps	66.2169	-5.01311	0.523553	-9.57517	1.01693e-21	2.23482e-19	C57BL/6 down
Fam20c	2965.95	-1.79129	0.188618	-9.49693	2.16176e-21	4.6765e-19	C57BL/6 down
Ndrg1	1890.5	-1.86201	0.196381	-9.48161	2.50385e-21	5.33319e-19	C57BL/6 down
Nrcam	85.0014	-3.60653	0.385451	-9.35667	8.22915e-21	1.70049e-18	C57BL/6 down
Nt5e	332.169	-2.10538	0.228374	-9.21902	2.99827e-20	6.10457e-18	C57BL/6 down
Rbpj-ps3	135.254	-2.97137	0.327042	-9.08559	1.03137e-19	2.06946e-17	C57BL/6 down
Gm3272	80.272	-4.26667	0.471298	-9.05302	1.39067e-19	2.75055e-17	C57BL/6 down
Bnip3	435.517	-1.8037	0.200626	-8.99038	2.46366e-19	4.73742e-17	C57BL/6 down
S100a8	981.662	-1.7165	0.192433	-8.91997	4.66412e-19	8.72633e-17	C57BL/6 down
Qsox1	597.49	-1.74995	0.198009	-8.83771	9.77038e-19	1.77988e-16	C57BL/6 down
Gm43181	84.0957	-3.38235	0.385621	-8.77119	1.76793e-18	3.17882e-16	C57BL/6 down
Fbxl5	1147.17	-1.47594	0.16863	-8.75255	2.08587e-18	3.70242e-16	C57BL/6 down
Lpar1	122.448	-2.65755	0.30536	-8.70303	3.23137e-18	5.66307e-16	C57BL/6 down
Gm3375	132.259	-3.18655	0.367103	-8.68026	3.94876e-18	6.74946e-16	C57BL/6 down
Gm9855	49.5184	-5.5016	0.637025	-8.6364	5.80138e-18	9.79513e-16	C57BL/6 down
Zfp30	74.9811	-3.35007	0.38839	-8.62551	6.38071e-18	1.06435e-15	C57BL/6 down
Gbp2b	48.4601	-6.0398	0.701811	-8.60603	7.56371e-18	1.24666e-15	C57BL/6 down
Wdfy1	460.534	-1.8577	0.219249	-8.47302	2.39117e-17	3.69799e-15	C57BL/6 down
Itpa-ps1	58.0849	-4.133	0.490858	-8.41995	3.76651e-17	5.73048e-15	C57BL/6 down
Slfn4	1811.41	-1.53691	0.185488	-8.28576	1.17356e-16	1.76608e-14	C57BL/6 down
Cxcl2	1695.7	-1.9392	0.235128	-8.24741	1.61865e-16	2.35896e-14	C57BL/6 down
Cstdc4	60.9419	-4.17444	0.510552	-8.17633	2.92632e-16	4.2203e-14	C57BL/6 down
Pim1	1160.41	-1.39883	0.171523	-8.15535	3.48182e-16	4.96968e-14	C57BL/6 down
Srgn	3550.14	-1.30819	0.160695	-8.14085	3.92503e-16	5.4891e-14	C57BL/6 down
Cxcl14	106.531	-2.74334	0.339661	-8.0767	6.65439e-16	9.12179e-14	C57BL/6 down
Cxcl5	59.3225	-3.71806	0.460984	-8.0655	7.29339e-16	9.8997e-14	C57BL/6 down
Gm15920	125.926	-3.01512	0.374191	-8.05772	7.77315e-16	1.04485e-13	C57BL/6 down
Lrg1	167.762	-2.42486	0.301422	-8.04472	8.64402e-16	1.15073e-13	C57BL/6 down
Clec4n	921.97	-1.40713	0.175005	-8.04052	8.94562e-16	1.17954e-13	C57BL/6 down
Gm4737	58.4357	-3.82531	0.476646	-8.02548	1.01133e-15	1.32092e-13	C57BL/6 down
Egln3	186.39	-2.77135	0.346074	-8.00795	1.16635e-15	1.50917e-13	C57BL/6 down
H2-Q6	97.0153	-3.08354	0.386957	-7.9687	1.60348e-15	2.05558e-13	C57BL/6 down
Gm15931	170.532	-2.23423	0.28304	-7.89368	2.934e-15	3.72672e-13	C57BL/6 down
Dusp4	678.675	-1.65912	0.210278	-7.89014	3.01843e-15	3.7991e-13	C57BL/6 down
Etv1	187.934	-1.96234	0.251203	-7.81175	5.64013e-15	7.03492e-13	C57BL/6 down
Saa3	68.1905	-3.3903	0.434856	-7.79636	6.37167e-15	7.87641e-13	C57BL/6 down
Fpr1	132.165	-2.40966	0.314538	-7.66097	1.84534e-14	2.18302e-12	C57BL/6 down
Gm11127	60.946	-8.14002	1.06283	-7.65883	1.87634e-14	2.18302e-12	C57BL/6 down
Stfa2l1	58.8889	-3.37554	0.444073	-7.60132	2.93125e-14	3.29944e-12	C57BL/6 down
Bst1	697.101	-1.39446	0.183971	-7.57978	3.46129e-14	3.83372e-12	C57BL/6 down
Chst10	52.2841	-3.63914	0.488545	-7.44894	9.40922e-14	1.00985e-11	C57BL/6 down
Cxcl1	201.186	-2.35143	0.315818	-7.44554	9.65493e-14	1.02825e-11	C57BL/6 down
Gm5150	635.035	-1.62402	0.219602	-7.39527	1.41116e-13	1.49142e-11	C57BL/6 down
Gm44751	81.4717	-3.37136	0.456789	-7.38056	1.57623e-13	1.65325e-11	C57BL/6 down
Ccl4	672.972	-1.3936	0.190061	-7.33238	2.26109e-13	2.35374e-11	C57BL/6 down
Gpat3	228.47	-1.94876	0.269723	-7.22504	5.00955e-13	5.06257e-11	C57BL/6 down
Fpr2	135.116	-2.10117	0.291464	-7.20902	5.63571e-13	5.65408e-11	C57BL/6 down
Ncf4	1413.63	-1.20833	0.167803	-7.20088	5.9825e-13	5.95882e-11	C57BL/6 down
Rcn3	134.35	-2.29636	0.32095	-7.1549	8.3736e-13	8.16426e-11	C57BL/6 down
Col14a1	136.007	-2.35524	0.332014	-7.09378	1.30497e-12	1.23749e-10	C57BL/6 down
H2-T3	35.2914	-4.46936	0.630198	-7.09199	1.32192e-12	1.24504e-10	C57BL/6 down
Rasal2	88.1639	-2.49256	0.351732	-7.08653	1.37517e-12	1.28644e-10	C57BL/6 down
Gm6472	163.766	-2.15336	0.307536	-7.00199	2.52351e-12	2.31378e-10	C57BL/6 down
Fcgrt	829.203	-1.40745	0.203387	-6.92004	4.51528e-12	4.11277e-10	C57BL/6 down
Id2	1775.54	-1.18345	0.17399	-6.8018	1.03317e-11	8.94017e-10	C57BL/6 down
Gm50022	29.7656	-5.46702	0.804673	-6.79409	1.08997e-11	9.37309e-10	C57BL/6 down
Gm7292	34.6228	-4.27609	0.634538	-6.73891	1.59579e-11	1.34717e-09	C57BL/6 down
Ccl6	11323.9	-1.08221	0.163897	-6.603	4.02928e-11	3.32055e-09	C57BL/6 down
Sirpb1a	391.561	-1.68505	0.257912	-6.53341	6.42886e-11	5.17486e-09	C57BL/6 down
G0s2	39.3232	-3.65916	0.560976	-6.52283	6.89918e-11	5.52134e-09	C57BL/6 down
Pde4d	322.754	-1.54101	0.237367	-6.49209	8.46535e-11	6.73579e-09	C57BL/6 down
Gm15922	145.131	-1.95453	0.302098	-6.46984	9.81049e-11	7.7615e-09	C57BL/6 down
Gm4366	284.242	-1.79712	0.278006	-6.46432	1.01757e-10	8.00469e-09	C57BL/6 down
Ccl24	149.519	-2.35285	0.365393	-6.43922	1.20092e-10	9.34087e-09	C57BL/6 down
Gm14548	742.689	-1.33241	0.207721	-6.41444	1.41343e-10	1.08716e-08	C57BL/6 down
Gm10039	151.071	-1.89333	0.295992	-6.39655	1.58928e-10	1.20899e-08	C57BL/6 down
Ltb4r1	814.727	-1.13835	0.178457	-6.37882	1.78453e-10	1.34276e-08	C57BL/6 down
Gm8909	29.9957	-7.13684	1.12531	-6.34212	2.26622e-10	1.69599e-08	C57BL/6 down
Ctsl	55472.7	-1.05976	0.168183	-6.30124	2.95281e-10	2.19794e-08	C57BL/6 down
Palld	227.332	-1.57769	0.252557	-6.24686	4.18776e-10	3.07132e-08	C57BL/6 down
Ms4a6d	6216.69	-1.11336	0.178623	-6.23303	4.57512e-10	3.33382e-08	C57BL/6 down
Atp10d	176.303	-1.72342	0.276641	-6.22983	4.6694e-10	3.3847e-08	C57BL/6 down
Ctnnb1	2127.45	-1.04565	0.170619	-6.12859	8.86587e-10	6.26265e-08	C57BL/6 down
Gm7993	89.3787	-2.21246	0.361058	-6.12772	8.91477e-10	6.26522e-08	C57BL/6 down
Trem1	499.096	-1.23633	0.201918	-6.12294	9.18656e-10	6.42364e-08	C57BL/6 down
Haus2	266.16	-1.48176	0.245199	-6.0431	1.51184e-09	1.0311e-07	C57BL/6 down
Olr1	217.559	-2.16848	0.359184	-6.03725	1.56766e-09	1.06393e-07	C57BL/6 down
Lilra6	334.402	-1.27659	0.21257	-6.00552	1.90724e-09	1.28183e-07	C57BL/6 down
Gm12751	32.667	-3.62502	0.605871	-5.98316	2.18851e-09	1.46376e-07	C57BL/6 down
Ccrl2	755.104	-1.24853	0.208754	-5.98086	2.21962e-09	1.47036e-07	C57BL/6 down
Gm50080	30.7295	-4.09489	0.684849	-5.97926	2.24151e-09	1.47779e-07	C57BL/6 down
Acod1	261.867	-1.51433	0.253439	-5.97514	2.2989e-09	1.50845e-07	C57BL/6 down
Nudc-ps1	50.3937	-2.7054	0.454408	-5.95368	2.62177e-09	1.71219e-07	C57BL/6 down
2810025M15Rik	138.965	-1.89971	0.320699	-5.92364	3.14894e-09	2.03724e-07	C57BL/6 down
Cfh	591.281	-1.26058	0.213814	-5.89567	3.73159e-09	2.39185e-07	C57BL/6 down
Gm9825	45.6114	-2.92207	0.495828	-5.89331	3.7853e-09	2.41509e-07	C57BL/6 down
Olfml2b	217.889	-1.53061	0.26093	-5.86596	4.46552e-09	2.82306e-07	C57BL/6 down
Gm11868	35.6053	-3.40163	0.579978	-5.8651	4.48855e-09	2.82473e-07	C57BL/6 down
E230029C05Rik	110.056	-1.8582	0.319871	-5.80922	6.27662e-09	3.91441e-07	C57BL/6 down
Ank2	95.2034	-2.23563	0.384915	-5.80811	6.31816e-09	3.92264e-07	C57BL/6 down
Tbc1d23	447.756	-1.25889	0.217296	-5.79344	6.89601e-09	4.20596e-07	C57BL/6 down
H2-K2	170.994	-1.66272	0.287483	-5.7837	7.30734e-09	4.37966e-07	C57BL/6 down
Ednrb	898.67	-1.03894	0.179948	-5.77356	7.76157e-09	4.59226e-07	C57BL/6 down
Ttc12	155.671	-1.67871	0.296815	-5.65573	1.55183e-08	8.95213e-07	C57BL/6 down
H60b	78.3654	-2.04349	0.361451	-5.65356	1.57154e-08	9.02822e-07	C57BL/6 down
Gch1	741.928	-1.0312	0.18424	-5.59704	2.18037e-08	1.23213e-06	C57BL/6 down
Rpl3-ps1	496.259	-1.32405	0.239685	-5.52411	3.31152e-08	1.81937e-06	C57BL/6 down
Hist1h2al	13.4126	-7.77046	1.41889	-5.47643	4.33983e-08	2.32887e-06	C57BL/6 down
Dgat2	207.902	-1.37868	0.252121	-5.46833	4.54287e-08	2.41908e-06	C57BL/6 down
H2-Q2	22.3441	-4.56164	0.834107	-5.46889	4.52856e-08	2.41908e-06	C57BL/6 down
Cadm1	489.675	-1.42851	0.262507	-5.4418	5.2745e-08	2.76612e-06	C57BL/6 down
Marcksl1	1202.46	-1.06859	0.196905	-5.42693	5.73329e-08	2.98411e-06	C57BL/6 down
Sphk1	194.01	-1.49829	0.276234	-5.424	5.82802e-08	3.02206e-06	C57BL/6 down
Wfdc21	30.0188	-3.24265	0.598025	-5.42227	5.88478e-08	3.0401e-06	C57BL/6 down
Mcemp1	143.264	-1.54739	0.285809	-5.41408	6.16061e-08	3.17077e-06	C57BL/6 down
Gm14165	82.5698	-2.32558	0.431594	-5.38835	7.11069e-08	3.60613e-06	C57BL/6 down
Hebp1	429.595	-1.34432	0.249474	-5.38861	7.1003e-08	3.60613e-06	C57BL/6 down
Inhba	44.7861	-2.76069	0.512321	-5.3886	7.10102e-08	3.60613e-06	C57BL/6 down
Notch4	131.237	-1.70245	0.317525	-5.36163	8.24742e-08	4.10739e-06	C57BL/6 down
Tifab	438.551	-1.05777	0.197445	-5.35727	8.44904e-08	4.19272e-06	C57BL/6 down
Steap4	54.161	-2.56154	0.478558	-5.35262	8.66909e-08	4.28655e-06	C57BL/6 down
Car13	508.732	-1.09567	0.205027	-5.34402	9.09073e-08	4.47904e-06	C57BL/6 down
Usp2	186.805	-1.4674	0.275632	-5.32378	1.01632e-07	4.93716e-06	C57BL/6 down
H2-Q5	39.8923	-2.60911	0.491082	-5.31299	1.07841e-07	5.18425e-06	C57BL/6 down
AK157302	29.2585	-3.15965	0.594802	-5.3121	1.08367e-07	5.19151e-06	C57BL/6 down
Dpy19l3	289.067	-1.21958	0.229616	-5.31138	1.088e-07	5.19425e-06	C57BL/6 down
Myo1d	66.4848	-2.0284	0.382501	-5.30299	1.13922e-07	5.42011e-06	C57BL/6 down
Tnfrsf26	156.996	-1.39228	0.265408	-5.24582	1.55585e-07	7.30193e-06	C57BL/6 down
Cacna1a	52.1172	-2.47896	0.474104	-5.22873	1.70682e-07	7.95654e-06	C57BL/6 down
Plpp3	153.82	-1.73534	0.333998	-5.19565	2.04003e-07	9.35241e-06	C57BL/6 down
Hyi	145.366	-1.7203	0.331358	-5.19166	2.08429e-07	9.49245e-06	C57BL/6 down
Cpne8	29.35	-3.16511	0.620061	-5.10451	3.31659e-07	1.48123e-05	C57BL/6 down
Adamts1	62.2465	-2.03061	0.400536	-5.06974	3.98365e-07	1.74537e-05	C57BL/6 down
Scand1	377.531	-1.0631	0.211144	-5.03496	4.77957e-07	2.06791e-05	C57BL/6 down
Ifi214	30.5011	-2.95692	0.588042	-5.02841	4.94557e-07	2.11986e-05	C57BL/6 down
Rnf144b	311.925	-1.10113	0.220687	-4.98956	6.05163e-07	2.54665e-05	C57BL/6 down
Gm15925	21.0464	-3.55009	0.712662	-4.98145	6.31085e-07	2.64769e-05	C57BL/6 down
Unc13b	48.984	-2.16111	0.437896	-4.93521	8.0066e-07	3.3189e-05	C57BL/6 down
Gm8515	20.1226	-3.67594	0.747418	-4.91819	8.73475e-07	3.55684e-05	C57BL/6 down
Hopx	55.576	-2.04238	0.415464	-4.91591	8.83688e-07	3.58788e-05	C57BL/6 down
Ifi27l2a	3343.42	-1.19737	0.244013	-4.907	9.24802e-07	3.72206e-05	C57BL/6 down
Gm5503	17.0371	-4.02155	0.82854	-4.85378	1.21131e-06	4.81912e-05	C57BL/6 down
Cxcr2	102.404	-1.59517	0.330865	-4.8212	1.42694e-06	5.59658e-05	C57BL/6 down
Gm4759	15.4506	-4.44891	0.922762	-4.8213	1.42626e-06	5.59658e-05	C57BL/6 down
Ctla2a	61.0731	-2.05364	0.426143	-4.81913	1.44185e-06	5.63912e-05	C57BL/6 down
Oasl1	669.123	-1.03814	0.215782	-4.81108	1.50119e-06	5.85465e-05	C57BL/6 down
Adamtsl5	73.6733	-1.77139	0.370861	-4.77644	1.78429e-06	6.88118e-05	C57BL/6 down
Trim21	69.4597	-1.82883	0.382974	-4.77533	1.7941e-06	6.89982e-05	C57BL/6 down
Pkd2	204.179	-1.25049	0.262031	-4.7723	1.82138e-06	6.98532e-05	C57BL/6 down
Ocel1	303.498	-1.07688	0.2261	-4.76285	1.90881e-06	7.2603e-05	C57BL/6 down
Areg	38.1611	-2.52303	0.531672	-4.74546	2.08029e-06	7.82654e-05	C57BL/6 down
Epas1	199.028	-1.27741	0.269879	-4.73325	2.2095e-06	8.26771e-05	C57BL/6 down
Spon1	105.721	-1.6504	0.353502	-4.66872	3.03085e-06	0.000111899	C57BL/6 down
Ak4	55.825	-2.00927	0.430662	-4.66553	3.07827e-06	0.000113047	C57BL/6 down
Trpv4	158.711	-1.33512	0.286373	-4.66216	3.12914e-06	0.000114309	C57BL/6 down
Ambp	62.282	-1.97423	0.42366	-4.65993	3.16318e-06	0.000115248	C57BL/6 down
Csf1	221.054	-1.32079	0.284212	-4.6472	3.36478e-06	0.000121951	C57BL/6 down
Alpk1	322.183	-1.12232	0.241557	-4.64621	3.38091e-06	0.000122216	C57BL/6 down
Gja1	1093.15	-1.19648	0.25768	-4.64328	3.42921e-06	0.000123639	C57BL/6 down
Epm2a	28.5789	-2.70742	0.583188	-4.64245	3.44302e-06	0.000123815	C57BL/6 down
H2-T24	376.745	-1.18717	0.256492	-4.6285	3.68326e-06	0.000131092	C57BL/6 down
Il1f9	46.8668	-2.08954	0.453749	-4.60506	4.12352e-06	0.000146011	C57BL/6 down
Gm19196	16.2543	-3.78638	0.833714	-4.54158	5.5833e-06	0.000191536	C57BL/6 down
Mirt2	20.7926	-3.09284	0.684437	-4.5188	6.21897e-06	0.000210004	C57BL/6 down
Gtf2e2	253.09	-1.1018	0.244021	-4.51518	6.32645e-06	0.000213114	C57BL/6 down
Hddc3	32.779	-2.51586	0.557861	-4.50984	6.48774e-06	0.000217488	C57BL/6 down
Gm3650	14.1728	-4.75239	1.06277	-4.47173	7.75909e-06	0.000256997	C57BL/6 down
Gm11702	32.9511	-2.41675	0.541292	-4.46478	8.01529e-06	0.000264849	C57BL/6 down
Hdc	148.868	-1.20768	0.271795	-4.44337	8.85613e-06	0.000289865	C57BL/6 down
E330009J07Rik	161.389	-1.26851	0.286189	-4.43241	9.31847e-06	0.000303563	C57BL/6 down
Ly6c1	97.2017	-4.76049	1.07791	-4.41639	1.00362e-05	0.000324653	C57BL/6 down
Hebp2	18.9707	-3.19648	0.724525	-4.41183	1.02501e-05	0.000329265	C57BL/6 down
S1pr1	328.036	-1.04938	0.240239	-4.36807	1.25348e-05	0.000396817	C57BL/6 down
Eif3j2	56.8812	-1.99749	0.457329	-4.36774	1.25537e-05	0.000396817	C57BL/6 down
Rapgef5	73.3274	-1.60464	0.368334	-4.35649	1.32166e-05	0.000415872	C57BL/6 down
Sema3c	79.9443	-1.8014	0.416035	-4.32993	1.49157e-05	0.000466158	C57BL/6 down
Lcn2	56.2934	-1.8223	0.421387	-4.32454	1.52852e-05	0.000475559	C57BL/6 down
Arsb	609.107	-1.08378	0.251233	-4.31386	1.60425e-05	0.000495778	C57BL/6 down
Ifitm1	163.488	-1.12211	0.261278	-4.2947	1.74926e-05	0.000535808	C57BL/6 down
Gm45456	18.5436	-3.10307	0.724745	-4.2816	1.85555e-05	0.000562147	C57BL/6 down
Chst1	301.229	-1.09794	0.257747	-4.25973	2.04671e-05	0.000612024	C57BL/6 down
Trim34b	11.7864	-4.46547	1.04879	-4.25772	2.06524e-05	0.000616234	C57BL/6 down
Pde3b	156.185	-1.12759	0.265463	-4.24763	2.16039e-05	0.000643239	C57BL/6 down
Arfgef3	72.293	-1.52622	0.3647	-4.18486	2.85342e-05	0.000812873	C57BL/6 down
Ccl8	3078.74	-1.76124	0.42367	-4.15711	3.22302e-05	0.000903294	C57BL/6 down
Ctse	78.8616	-1.60181	0.386204	-4.14758	3.36013e-05	0.000936035	C57BL/6 down
Col6a6	32.9844	-2.42323	0.58604	-4.13493	3.5506e-05	0.000973427	C57BL/6 down
Rras2	37.2785	-2.14346	0.518976	-4.13017	3.62494e-05	0.000989887	C57BL/6 down
Gm14681	47.3061	-2.00565	0.485797	-4.12857	3.65024e-05	0.000994835	C57BL/6 down
9130208D14Rik	19.3694	-3.56762	0.86724	-4.11376	3.89259e-05	0.00104969	C57BL/6 down
Fam169b	18.1111	-3.08191	0.751879	-4.09894	4.15039e-05	0.00111145	C57BL/6 down
Fcrlb	36.0875	-2.08775	0.509478	-4.09782	4.17054e-05	0.00111469	C57BL/6 down
4933404O12Rik	39.4674	-1.93883	0.474904	-4.08257	4.45402e-05	0.00118817	C57BL/6 down
Acaa1b	20.6607	-2.84651	0.698198	-4.07694	4.56319e-05	0.00121262	C57BL/6 down
Nrg1	64.9826	-1.65934	0.408082	-4.06619	4.77888e-05	0.00126508	C57BL/6 down
Cd200	51.474	-1.88364	0.464898	-4.05172	5.0843e-05	0.00133825	C57BL/6 down
Stk38l	160.212	-1.06093	0.262195	-4.04632	5.20286e-05	0.00136427	C57BL/6 down
Ackr3	31.0051	-2.37021	0.586229	-4.04314	5.27394e-05	0.0013751	C57BL/6 down
Gm38158	65.0241	-1.69522	0.420226	-4.03408	5.48172e-05	0.00142391	C57BL/6 down
Mapre3	59.8459	-1.57788	0.394125	-4.0035	6.24112e-05	0.00159425	C57BL/6 down
Gm9245	10.5559	-5.07502	1.27882	-3.96852	7.23202e-05	0.0018139	C57BL/6 down
Ush2a	34.007	-2.36393	0.603658	-3.91601	9.00272e-05	0.00222576	C57BL/6 down
Mpzl3	40.5529	-1.84741	0.474535	-3.89308	9.89781e-05	0.00243402	C57BL/6 down
Chil1	34.3989	-2.3335	0.602242	-3.87469	0.00010676	0.00259316	C57BL/6 down
A530040E14Rik	70.9691	-1.38344	0.360082	-3.842	0.000122035	0.00288817	C57BL/6 down
Reln	37.0475	-2.19055	0.572104	-3.82893	0.0001287	0.00302522	C57BL/6 down
Neurl1a	23.3952	-2.6249	0.689958	-3.80443	0.000142129	0.00330163	C57BL/6 down
Spats2	19.9288	-2.66019	0.704432	-3.77636	0.000159138	0.00364778	C57BL/6 down
Zdhhc2	17.8472	-2.85925	0.761304	-3.75573	0.000172838	0.00393576	C57BL/6 down
Msh5	53.4835	-1.59937	0.426199	-3.75263	0.000174992	0.00397174	C57BL/6 down
Hspe1-rs1	45.331	-1.74152	0.464522	-3.74906	0.000177495	0.0040154	C57BL/6 down
Ccdc28a	38.6413	-1.79932	0.479992	-3.74865	0.00017779	0.00401549	C57BL/6 down
Gm7497	14.4717	-3.34211	0.895666	-3.73142	0.000190404	0.00425872	C57BL/6 down
Adgrl4	21.9161	-2.37229	0.636879	-3.72487	0.000195416	0.00433403	C57BL/6 down
Nectin2	55.2054	-1.51931	0.412386	-3.6842	0.000229423	0.00497083	C57BL/6 down
Gm14292	17.9097	-2.69644	0.733396	-3.67665	0.000236318	0.0050963	C57BL/6 down
Igsf3	27.479	-2.08765	0.569892	-3.66324	0.000249049	0.0053258	C57BL/6 down
Gm10240	11.9565	-3.4446	0.940373	-3.66301	0.000249268	0.0053258	C57BL/6 down
Adgrg5	15.5163	-2.79292	0.774054	-3.60817	0.000308366	0.00645888	C57BL/6 down
Rbfox2	25.4989	-2.2018	0.612788	-3.59309	0.00032678	0.00678302	C57BL/6 down
Gm39459	10.8595	-3.46931	0.966362	-3.59007	0.000330588	0.00685178	C57BL/6 down
Zdhhc24	129.863	-1.01626	0.283251	-3.58786	0.0003334	0.00689975	C57BL/6 down
Rab4a	29.0885	-2.04129	0.574432	-3.55358	0.000380022	0.00779468	C57BL/6 down
Mboat2	17.2671	-2.61415	0.739503	-3.53501	0.000407756	0.00827768	C57BL/6 down
Miga1	73.9792	-1.34253	0.381155	-3.52227	0.000427864	0.00862267	C57BL/6 down
Gm5801	22.6832	-2.43385	0.69154	-3.51946	0.00043242	0.00870183	C57BL/6 down
Gm16096	14.0831	-3.0794	0.877902	-3.50768	0.000452028	0.00900479	C57BL/6 down
Map11	172.576	-1.05006	0.29951	-3.50591	0.000455043	0.00905182	C57BL/6 down
Prelid2	40.3731	-1.87772	0.536053	-3.50287	0.00046027	0.00914267	C57BL/6 down
Dclk2	20.1849	-2.4382	0.6993	-3.48663	0.000489155	0.00959205	C57BL/6 down
Hdhd3	28.8807	-1.90339	0.547199	-3.47842	0.000504382	0.00983544	C57BL/6 down
Tenm3	17.088	-2.80523	0.810546	-3.46091	0.000538343	0.0103232	C57BL/6 down
Gm4575	17.8806	-2.43657	0.70472	-3.4575	0.000545212	0.0104256	C57BL/6 down
Ptprd	30.097	-2.01084	0.583236	-3.44773	0.000565326	0.0106925	C57BL/6 down
Gm18445	15.0814	-2.65127	0.775826	-3.41735	0.000632337	0.0118307	C57BL/6 down
Gm8116	13.3194	-2.83917	0.831115	-3.4161	0.000635245	0.0118691	C57BL/6 down
Plscr1	113.79	-1.04353	0.3077	-3.39139	0.000695385	0.0127687	C57BL/6 down
Gm4864	16.3785	-3.09063	0.914865	-3.37824	0.000729515	0.0133072	C57BL/6 down
Gm18860	10.1776	-3.3495	0.993814	-3.37035	0.000750721	0.013658	C57BL/6 down
Slc45a3	17.8476	-2.35957	0.706557	-3.33954	0.000839187	0.0150289	C57BL/6 down
Cd38	101.568	-1.15075	0.346295	-3.32302	0.000890475	0.0157857	C57BL/6 down
Arhgef40	55.9915	-1.40035	0.423154	-3.30933	0.000935205	0.016369	C57BL/6 down
Zfp618	40.4277	-1.7232	0.521801	-3.30242	0.000958547	0.0167142	C57BL/6 down
Lyzl4	21.7737	-2.19649	0.665379	-3.30112	0.000963006	0.0167708	C57BL/6 down
Lmo7	20.5358	-2.33543	0.710827	-3.2855	0.001018	0.017465	C57BL/6 down
Fut10	27.2777	-1.87047	0.569781	-3.28278	0.00102788	0.0175692	C57BL/6 down
Tmem181b-ps	211.449	-1.07952	0.329177	-3.27946	0.00104007	0.0177557	C57BL/6 down
Plxdc2	44.7054	-1.46054	0.44635	-3.27218	0.00106721	0.018041	C57BL/6 down
Serpinb2	52.1919	-1.3854	0.425205	-3.25819	0.00112126	0.0187713	C57BL/6 down
Akap7	97.723	-1.09146	0.33524	-3.25574	0.00113097	0.0189109	C57BL/6 down
Gucy1a1	13.3221	-2.85646	0.877526	-3.25512	0.00113343	0.0189292	C57BL/6 down
Slc6a19	57.7476	-1.32325	0.409124	-3.23435	0.00121922	0.0201193	C57BL/6 down
H2-T10	40.4836	-1.54182	0.480994	-3.20549	0.00134832	0.0219876	C57BL/6 down
Afp	16.262	-2.4302	0.759198	-3.20101	0.00136948	0.0222655	C57BL/6 down
Tmeff1	28.46	-1.80866	0.565286	-3.19954	0.00137646	0.0223413	C57BL/6 down
Zbtb32	35.4156	-1.69802	0.531373	-3.19552	0.00139577	0.022549	C57BL/6 down
Mug1	18.3542	-2.45066	0.769745	-3.18373	0.00145393	0.0233523	C57BL/6 down
Zfp507	17.8972	-2.46883	0.776533	-3.17929	0.00147635	0.0236301	C57BL/6 down
Nrg4	59.4768	-1.22637	0.389207	-3.15093	0.0016275	0.0255763	C57BL/6 down
Gm26532	80.6321	-1.14308	0.364137	-3.13914	0.00169444	0.0264184	C57BL/6 down
Nhsl1	26.8565	-1.84226	0.587248	-3.13712	0.00170619	0.0265418	C57BL/6 down
Asns	74.438	-1.11346	0.356255	-3.12547	0.0017752	0.0273693	C57BL/6 down
Vmn2r53	27.0295	-2.24078	0.717863	-3.12146	0.00179956	0.0276218	C57BL/6 down
Ptprm	35.1105	-1.72645	0.553526	-3.119	0.00181467	0.0277614	C57BL/6 down
Syt14	14.4809	-2.5352	0.813942	-3.11472	0.00184118	0.028074	C57BL/6 down
Mirt1	43.9502	-1.54076	0.495221	-3.11126	0.00186291	0.028374	C57BL/6 down
Ifit1bl2	23.266	-1.98011	0.637002	-3.10849	0.00188048	0.0285696	C57BL/6 down
Aox1	25.2087	-1.93076	0.623568	-3.09632	0.00195942	0.0296127	C57BL/6 down
Fah	21.8207	-1.96039	0.633947	-3.09236	0.0019857	0.0299152	C57BL/6 down
Gm10093	42.5942	-1.46458	0.476286	-3.07501	0.00210496	0.0313207	C57BL/6 down
Mgarp	14.4802	-2.4182	0.789775	-3.06189	0.00219943	0.0323949	C57BL/6 down
Nos2	21.2583	-2.22913	0.730395	-3.05195	0.00227359	0.0333099	C57BL/6 down
Svip	76.0881	-1.18099	0.388894	-3.03679	0.0023911	0.0347374	C57BL/6 down
Ndst3	14.2492	-2.87454	0.948402	-3.03093	0.00243802	0.0352342	C57BL/6 down
Fam124a	12.6315	-2.76782	0.914162	-3.02772	0.0024641	0.035406	C57BL/6 down
Bckdhb	81.0692	-1.11264	0.368221	-3.02166	0.00251389	0.0359183	C57BL/6 down
Zfp462	20.9258	-1.99343	0.662969	-3.00683	0.00263991	0.0374483	C57BL/6 down
Tie1	18.0744	-2.06678	0.688464	-3.00202	0.00268196	0.037851	C57BL/6 down
Samd11	30.4347	-1.94227	0.647657	-2.99892	0.00270934	0.0381596	C57BL/6 down
Fzd1	41.9434	-1.38998	0.463828	-2.99675	0.00272872	0.0382768	C57BL/6 down
Gm13092	23.6087	-1.96023	0.655561	-2.99015	0.00278837	0.0387211	C57BL/6 down
Agbl2	10.8863	-2.91523	0.984677	-2.96059	0.00307049	0.041924	C57BL/6 down
Pcsk5	27.4646	-2.04475	0.697817	-2.93021	0.00338737	0.0455538	C57BL/6 down
Nol3	22.4241	-1.80864	0.617335	-2.92975	0.0033923	0.0455542	C57BL/6 down
Tmem64	64.1895	-1.18016	0.403298	-2.92627	0.00343057	0.0458901	C57BL/6 down
Adgrv1	34.8816	-1.64777	0.564007	-2.92153	0.00348313	0.0464585	C57BL/6 down
Gm14584	15.29	-2.18932	0.752707	-2.90859	0.00363062	0.0481757	C57BL/6 down
Rps2-ps13	15.6833	-2.22519	0.766521	-2.90297	0.00369641	0.0487398	C57BL/6 down
